# Odorant receptors for floral- and plant-derived volatiles in the yellow fever mosquito, *Aedes aegypti* (Diptera: Culicidae)

**DOI:** 10.1101/2023.10.17.562234

**Authors:** Heidi Pullmann-Lindsley, Robert Huff, John Boyi, R. Jason Pitts

## Abstract

Adult mosquitoes require regular sugar meals, usually floral nectar, to survive and flourish in natural habitats. Both males and females locate potential sugar sources using sensory proteins called odorant receptors activated by plant volatiles that facilitate orientation toward flowers or honeydew. The Yellow Fever mosquito, *Aedes aegypti* (Linnaeus, 1762), possesses a large repertoire of odorant receptors, many of which are likely to support floral odor detection and nectar-seeking. In this study, we have employed a heterologous expression system and the two-electrode voltage clamping technique to identify environmentally relevant chemical compounds that activate specific odorant receptors. Importantly, we have uncovered ligand-receptor pairings for a suite of *Aedes aegypti* odorant receptors likely to mediate appetitive or aversive behavioral responses, thus shaping a critical aspect of the life history of a medically important mosquito. Moreover, the high degree of conservation of these receptors in other disease-transmitting species suggests common mechanisms of floral odor detection. This knowledge can be used to further investigate mosquito foraging behavior to either enhance existing, or develop novel, control strategies, especially those that incorporate mosquito bait-and-kill or attractive toxic sugar bait technologies.
