## Supplemental File 2 for "Odorant receptors for floral- and plant-derived volatiles in the yellow fever mosquito, *Aedes aegypti* (Diptera: Culicidae)"

### Sheet: Sheet1
Vector Base Gene ID	Gene Name1	Ae. aegypti homologue	Manual Annotation Peptide Sequence
AAEL017548	AaegOR6		MVSFEQSFTAVDLILITSGIPSCSSFYPVSIKSALKRNAVFLMAFTLLFYTAFGELVYLVEMLQRDFSFLEITFQAPCLGYCTIGLMKMLILAVKRNTIAELVQSLQEEWNKSVRSLEHQSICDDVMKPAIRFTTIVAVVNIVMGLAFTLLPIPEMIYYYSTHGKWVRQLPFLIWWSFDAYSGFVYYFIYPLYVVIGFSGIIIHMGFDCLFCILSAHLCVHLRILKFDLENLTYGLDSSENMSIKLNPKLFYIVEKHQNILECHDRMNKIFNFALFYNFFVSSFIICIQGFMVTAASGYTLIKFALFLASFLVELFLLCFYGHHIVESSVLVAEAAYNCLWYNTNHQFRTIILQMVNKGQIPLSLMAWKIWPVNMNTFANILSASWSYFTLIRTVYAD
AALFPA_042417, AALF017217	AalbOR6	Or6	MVKFEQTFKAVDLILITSGIPSCSSFYPASIKSALKRNAVFLIAFTLLLYTAFGELVYLVQMLQREFTFLEITFQAPCLGYCSIGLMKMLILAMKRNSIAGLVQTLQKYWYTSVRSIEHQSICDEVMKPAIRFTTIVAVVNIVMGMAFTLLPIPEMIYHYTITGQWVRQLPFLIWWSFDVYAGFVYYFIYPLYIVIGFSGIIIHMGFDCLFCILAAHICVHFRILKHDLGNLTDLLDGTENIIENRKKVNPKLFGIVEKHQIIEECHNRMNTIFNFALFYNFFVSSFIICIQGFMVTAASGYTLIKFALFLASFLVELFLLCFYGHHIVESSILAAEAAYHCSWYNTNHQFRTIVLQMINKGQNPLTLMAWKIWPVDMSTFASILSASWSYFTLLRTVY…
CQUJHB000029	CquiOR6	Or6	MYVFEDTLSSLNLMFFASIPPCNEFYPETIRMIFKENKFFLIAFSLLLYTQLGEIVYLAQMVQRECSFLELTFQAPCVGYCSIGLLKMVVIAVKRNVIAELVQNLRDVWDQSIITVEHREICKNVMKPAISITSLTAVVNVIMGISFTILPIAEMIYHYALAGGWVRQLPFLICWPFDPLSGNKYFLVYPLYIVIGFSGIIIHMAFDCLFCILTAHICMNFRILEHDFENIKSASDINETSESITKCLIHVEKHQRLHYKEAVDGIFSFTLCYNFFVSSIIICIQGFMITAASGYTLIKFALFLASFLVELFLLCFYGQDVSESssqvaqaayncswyneSKKFRQLILQIIMKAQRPLVLMAWKFWPVNIMTFSSILSASWSYFTLLRTVYY
AAEL012254	AaegOR8		MNDLVKFESFIRVPEIFFDMIGITRYGEARDTWKARLKQAFFWSSYANTIFCLIIEHIYFIKAAGNFTNFLELTALAPCIGFTALSIVKIMTIKLNEAKLNGILDRLSDLFPRSHLDQDRYRTYNYNLESQMVMKSFSILYMILIWIFNLLPLVSMLVNYISTGILEKELPYFMWYWYDWHKAGYYEITFFHQNWGAFDSAVFNLSTDLLFCAIILLICLQFDILAYRLRHAKGDYKELEQCVKLHQSVVELSNQLEGIFSPSILVNFVGSSVIICLVGFQATSNISAFDLFKFILFLISSLVQVFLLCYYGNKLIEASSQIGYCAFEGTWYMADLRYQKSLLFVMTRAGQWQKLTAMKFSVVSLASYSAILSTSFSYFTLLKTIYEPSQK
AALFPA_067679, AALF006802	AalbOR8	Or8	MNDLVKFESFIRVPEIFFDMIGITRYGEPRDTWKARLKQAFFWSSYANTIFCLIIEHIYFIKAAGNFTNFLELTALAPCMGFTALSIVKIMTIKLNEAKLNGILDRLSDLFPRSHQDQDRYRTYNYNLESQMVMKSFSILYMILIWIFNLLPLVSMLVNYLSTGVLEKELPYFMWYWYDWHKVGYYEITFFHQNWGAFDSAVFNLSTDLLFCAIILLICLQFDILAYRLRHAKGDYKELEECAKLHQSVIELSNQLEGIFSPSILVNFVGSSVIICLVGFQATSDISAFDLFKFILFLISSLVQVFLLCYYGNKLIEASSQITYCAFEGTWYMADVRYQKSLLFVMTRAGKWQKLTAMKFSVVSLASYSAILSTSFSYFTLLKTIYEPK
CQUJHB020308	CquiOR8	Or8	MNDLVRFESFIRVPEIFYGMIGITRYGEPRNTTKARLKQLFFWSSYANTIFCLIIEHIYFFRAAGNFTNFLELTALAPCIGFTALSIVKIMTIKLNEAKLNGILDRLKELFPVTHLEQTRYRTHQYNLESQMVMKSFSILYMILIWIFNLLPLVSMLVNYLMSGVLVRELPYFMWYWYDWHREGLYEITFFHQNWGAFDSAVFNLCTDLMFCAVILLMCLQFDIIAVRLRAAKDDPQELISCVQLHQTVLELGDQLESIFSPSILVNFLGSSVIICLVGFQATSQISAFDLFKFVLFLISSLVQVFLLCYYGNKLIEASSQIPYAAFQGEWYLADVRYRKSLLFLMARAGKWQKLTAMKFSVVSLASFTGILSTAFSYFTLLKTIYDPSDSK
AAEL006003	AaegOR10		MASILDCPIVSVNARVWRFWSFVLKHDAMRYISIIPVTVMTFFMFTDLCRSWGNIQELIIKAYFAVLYFNAVLRTLILVKDRKLYENFMQGISNVYFEISHIDDHKIQSLLKSYTVRARMLSISNLALGAIISTCFVVYPIFTGERGLPYGMFIPGLDSFRSPHYEIIYIVQVVLTFPGCCMYIPFTSFFASTTLFGLVQIKTLQRQLQTFKDNISSQDKEKVKTKVVKLIEDHKRIITYVSELNSLVTYICFVEFLSFGMMLCALLFLLNVIENHAQIVIVAAYIFMIISQIFAFYWHANEVREESMNLAEAAYSGPWVELDNSIKKKLLLIILRAQQPLEITVGNVYPMTLEMFQSLLNASYSYFTLLRRVYN
AALFPA_080165, AALF007898	AalbOR10	Or10	MESILNCPIVSVNARVWRFWSFVLKHDAMRYISIIPVTVMTFFMFLDLGHSWGDFQDVIIKGYFAVLYFNAVLRTLILVKDRKLYENFMEGISKFYFEISRIDDHQIQSLLRSYTARARMLSISNLALGAIISTCFTVYPMFTGVRGLPYGMYIPGVDGYQSPQYEIIYLVQVVLTFPGCCMYIPFTSFFVSTTLFGLVQIKTLQRQLQTFKDGIGSHGNKNANLQVIKLIQDHKRIIAYVSELNSLVTYICFVEFLSFGLMLCALLFLLNVIENHAQMVIVAAYIFMIISQIFAFYWHANEVREESMNIAEAAYSGPWVELDDSIKKKLLLIILRAQQPLEITVGNVYPMTLEMFQSLLNASYSYFTLLRRVYN
CQUJHB000274	CquiOR10	Or10	MTAAPILDCPIISVNVRVWHFWSFVLKHDAMRYISIIPVGVMNVFMFADLYRAWGNIDEVIINAYFAMIFFNAVLRTIFILCNRQDYEDFLQRIAEVYSEIAMIDDHVVQKLVRKFTKRARLLSKANLVLGAVISTCYVVYPLFTGTRSLPYGMFIPGVNNFKTPLYQVFFIGQAVLTFPGCCMYIPFTSFFATTTLFGLVQIQTLQRQLRTFKDEVVKENRALVESKLEKCIEDHKRIIRYVSDVNSLVTYICLIEFMSFGLMLCALLFLLNIIENPAQIIIVVAYIFMIISQIFTFYWHANELREESMGIAEAAYDAPWVELDDSMKKKLLLIIARAQQPLEITVGNVYAMTLEMFQSLLNASYSYFTLLRRVYN
AAEL011583	AaegOR11		MQLKDEWIQEDDVYDNPLLRLTINGLKYYGILLYKSQPFKKLNCFRGVCFTASMLAFNVTQYVDLYQVWGNIAEMTANAATTLLFTTTIVRILHFYWNRARFNNAIKVADEGVQHLLRFGNAPEKEIFWDNVKYMNRLTAAFWICALVTANTMCVYALVQYQSLKSMDSFNSTEPFDPPTILRSWYPTDNIVDSFATIYLIQLYIMYVGQLIVPCWHVFMVSLMLYARTALMALNYKLANLEQYAVSGMRSGRKIKCVVDPEEERCNVRKELIVECIQQQHKIFEYTRELEALTRGAMFMDFVVFSVLLCALLFEASSTNSFVQIFIDICYIMTMTAMLFLYYWHANEIHYQANLLSSSAFMNDWYNYPRSVNRHLITFICYSNKPLDMKAYIVSMSLD…
AALFPA_064092, JXUM01S016713:1..4077	AalbOR11a	Or11	MQLKDEWIQEDDVYDNPLLRLTINGLKYYGILLYKSQPFKKLNCFRGVCFTASMLAFNVTQYVNLYQVWGDISQMTANAATTLLFTTTIVRILHFYWNRARFNNAIKVADEGVQHLLRFGNAPEKAIFWDNVRYMNRLTAAFWICALVTANTMCVYSLVQYHSLKSMEPFNSTKPFDPPTILRSWYPTDNIMESFTTIYLIQLYIMYVGQLIVPCWHVFMVSLMLYARTSLMVLNYKLANLEMYAVSGLRSGRKLKLVKDPEEERCNERKELIVECIQQQHKIFEYTRELEALTRGAMFMDFVVFSVLLCALLFEASSTDSFVQIFIDICYIMTMTAILFLYYWHANEIHYHANLLSSSAFMNDWYNYPRSVNRHLITFICYSNKPLNMKAFIVSMSLD…
AALFPA_060890	AalbOR11b	Or11	MQLKDEWIQEDDVYDNPLLRLTINGLKYYGILLYKSQPFKKLNCFRGVCFTASMLAFNVTQYVNLYQVWGDISQMTANAATTLLFTTTIVRILHFYWNRARFNNAIKVADEGVQHLLRFGNAPEKAIFWDNVRYMNRLTAAFWICALVTANTMCVYSLVQYHSLKSMEPFNSTKPFDPPTILRSWYPTDNIMESFTTIYLIQLYIMYVGQLIVPCWHVFMVSLMLYARTSLMILNYKLANLEMYAVSGMRSGRKLKLVKDPEEERCNERKELIVECIQQQHKIFEYTRELEALTRGAMFMDFVVFSVLLCALLFEASSTDSFVQIFIDICYIMTMTAILFLYYWHANEIHYHANLLSSSAFMNDWYNYPRSVNRHLITSICYSNKPLNMKAFIVSMSLD…
CQUJHB004338	CquiOR11	Or11	MELKDEWIQEDDVYSNPLLRLTLNGLKYYGILLYKSQPLKKLNCFRGVCFTASMLAFNVTQYVDLVQVWGDIGEMTANAATTLLFTTIILRIFHFYWNRARFNNAIKFADEGVRHILDYGTPAEKAIFWDNVGYMKRLTAVFWICALVTANTMCVYALIEYCSVPEAERVEPPMILRSWYPGGHKEENFGAIYAVQLYIMYVGQLIVPCWHVFIVSLMVYVRAALTILNHKLRHLDAYVTSGMRSGRLIRELKDPEEERLNARRELIIECVQRQRKLHEYTDELESLIQGPVFLDFIVFSVLLCALLFEASVTDSAVQVFIDVCYIMTMTAILFLYYWHANEIQHQSDQLSKSAFANDWYNYPPKVNRNLLVLICYSIKPRIMKAFIVSMSLDTFIAIL…
AAEL008368	AaegOR13		MWQPLRKFLAPGPELLSFGLQMLRFIGLWGDRRQVVRYLLVLFSEFIFLIGPKALLGSDKEGFDSTARNIGELIFLVEVCISIGIFASRRASFERLIVVLENILRRKWPRNLQDEIYRFHRRMEFFARAYALYIGFLLFLYNCVPIGSTIVKLIRFDESERSDFMLVVELQFFWFDIRRNVVHYAIYMAFCFVAVSCSAYQSTLKGSVIVVVTQYGSKLFELISKRIDAMRSIERAADRDRELREIVKLHGMALEYVQHLESTISFVMINQIMNCIFIWCLMMFYVSTNFGPNAANVMLLFLVLMGEMVVYCLNGTALSEQAAGVGHAIYNYPWYKESVAMQKNMQLMIQRAQRPTGITAAKFYFVNIERLGLVTQASYSYYLILKNRF
AALFPA_046408, AALF017037	AalbOR13a	Or13	MWPRLRKFLAPEPELLSFGLQMLRFVGLWGDRRRIVRYLLVLLSELMFLIGPKALLGSGKEGIDSTVRNIAELIFLVEVCISIGIFASRRTSFERLMAILEEILRRKWPQDLQDEIDRFHRRMEFFARAYALYIGFLVVLFCCVPVGSTLVKLVRFDESERSDFMLVVELQFFWFDIRRNAFHYAIYMMFCLVAVSCSAYQSVLKGSIIVVVTQYGSKLFELISKRIEAMAKIPKQTDRDRELREIVKLHGLAMEYVHHLESTISFVMINQIMNCILIWCLMMFYVSTNFGPNAANVMLLFLVLMGEMVVYCLNGTALSEQAAGVSHAIYHYPWYTESVQMQKHMQLIIQRAQRPTGVTAAKFYYVNIERLGMVIQASYSYYLILKKRF
AALFPA_064397, JXUM01S003936:1..160356 (160.36 Kb)	AalbOR13b	Or13	MWPRLRKFLAPEPELLSFGLQMLRFVGLWGDRRRIVRYLLVLLSELMFLIGPKALLGSGKEGIDSTVRNIAELIFLVEVCISIGIFASRRTSFERLMAVLEEILRRKWPQDLQDEIDRFHRRMEFFARAYALYIGFLVVLFCCVPVGSTLVKLVRFDESERSDFMLVVELFFWFDIRRNAFHYAIYMMFCLVAVSCSAYQSVLKGSIIVVVTQYGSKLFELISKRIEAMAKIPKQTDRDRELREIVKLHSLAMEYVHHLESTISFVMINQIMNCILIWCLMMFYVSTNFGPNAANVMLLFLVLMGEMVVYCLNGTALSEQAAGVSHAIYHYPWYTESVQMQKHMQLIIQRAQRPTGVTAAKFYYVNIERLGMVIQASYSYYLILKKRF
CQUJHB000018	CquiOR37	Or13	MSPAIPPDLQVLKFPLRMLRFVGLWGDRRELVRYASVVLCMSVVLIIPKAALGSGKDGFDSFARNTAELIFFTEVCVSIGIFASRRGSFERLVEVLRETVLMYEDVELLGEIAAFNRKMERFSKSYAAWIGFWVVLYLGIPMIFTCVKVVFPGEGDRGDFMLIAELQFYWLDIRRNLLDYAIYLVFCSMAIFCSSYQSTLKGAVILVSIQYGTKLFELVAMSIDRLGNVKEEIARKNQLREIVNLHKLAFQYTKHLEDTVCFMMINQILNCILIWCLMMFYVSTNFGPNAVCVIILFAVLMGEMIAYCVNGSKLAETAAAVGHAVYRYPWYNEPTAMQKDMQLIIERAQKPTGITAAKFYFVNIERLGLVVQASYSYYLILKKRF
AAEL008448	AaegOR15		MKYFELTEPEAAMPLALRLLETYGLRGGKRKFLQFQVTILWELLMIVIPKIVFGYRSQDLVIRGLSELLFQLHIMIRISIFAWHRFKYESLIDIIRKVYRKTFSTGGDPTSKSIILKFNQMINKQSKGYFLYIMGCVSLFSVAPVVQSVIIFMANQSRNGTEKAEYVTMMEQEFYGLDIRGNFGHYAIYVALAGLAHYYSASFFAVTGVIIICGVRCTILTFKLINVRLSKLHELPKQDIRDELREIIDLHVDALRCIQLLEQIANLAMVIQIIDCVLIWISMILYMRNNLGVDAISLMVLFVALTGETYALCDLLTQLTSESLAVTRAIIDCQWYSLPLDVQKSLSFVLFRAQRKEGITAAKFFFMDIERFGSVAQTSYSIYVVLKDQL
AALFPA_076765, AALF010978	AalbOR15	Or15	MKYFELVEPEAVMPLALRLMETYGLRGGKRKFLQFQVTILWEFLTIVLPKIIFGYRSQDLVIRGLSELLFQLHIMIRISIFAWHRFKFEDLVAIIRRVYRKTFSPGADSKLKEIILDFNKMINKQSKGYFLYIMGCVSLFTVAPVVQSVVIFITHQGNNGTDKAEYVTMMEQEFYGLNIRGNFAHYVMYVGLAGLAHYYSASFFAVTGVVMICAVRCTILTFRLIIVRLSKLHELPKEDIRGELREIIDLHVDALRCIQLMEQIANLAMVIQIVDCVLIWISMILYMRNNLGVDAISLMVLFVALTGETYALCDLLTQLTSESLAVTRAIIDCQWYNLPLDVQKALSFILFRAQRNEGITAAKFFYMDIERFGNVAQTSYSIYVVLKDQL
CQUJHB006521	CquiOR1	Or15	MKFAPLQNRMAVMPFTLQYLRLFGLRGDRRNRVHFVLALLYRVLLLNFPKLAFGFRDRIDLVIRSISELLFQIHIDLRAVLFATKLREFEELAGLLRKVYNKVKTLDADSPERKIIEASNLGINRRSKSYALYVAIAVTVFFWVPVVQTTAIWLLNRGSNSTDRPEFVTMMELEFYGLDIRGNIWHYLVYASLSSVAHYYSAVYFALSGMVIFSCIKSIAALFELVSTRLATLHELSGKELREELADLVELHVNGLRCIELLENINNLAMMVQMVNCVLIWISMFLSISTNFTPEVVSLLVLLIVMTGETYVLCQLATELSHNLTVAESIHRSEWIQMPVDVQKGLAMMLQRAQKREGLTAAKFFYMDVERFGRVAQTSYSIFIVLKERI
AAEL027053-PA	AaegOr28		MVWIKADRSSSLEYDSFFRLPKIFGLLNGVVYNDEKPSSKWSKAKNVYFWISLMHSILVAVLELVYLAKSVEQNADFVFIMSLVPLVGHGILAIVKLSVQKYYHKEINSILISLKDIYPSTLDDNITKDYSKKILYMKLFVIFYLVTLIFFNIVPFAPVLHTYFTTGVFEKTLPFFIYYWYDWRRPILYELTFIEQIWVSTASVVANMNIDLMLCSLILQISMHFDVLSDRLSVLQHNDHKELTKCVERHSVLLDLCLRVENIFSRSMLASFLLSSVIICLTGFQVFAQDSINKAIPYATFLFLHMVDVYLLCYYGNLMMEKSLDVSNYAYESLWYLGNRPFQKSILIILERGQRAQTLTAMKFIVINLTCFKTILSTSFSYFTLLKVLNEPMD
AAEL013217	AaegOR31		MAPTQNGRDREKFLRVQLLCLALIGIKRHETVSSRTIFHVCFISMVIMDLATILFALEHANDIALVCDCLGPTFTAYLGIVKQYCLSAHRVELWNIIETLRRLKDYAGTSEIESIERNNKIDRFLATAYLMSASATGSLFIIAALAKGCYKLIFQNIIEWGFPLSLSFPFKTSHPIVFGVFFVWSSAAIYIVVFCSVSSDASFGGLASNVVVHFKLLQKRLQDATFADNDENLKQLIEYHSLLLNLSRKIMSSFRVIIINNLLVASVLLCVLGFQLVMFLGSTLMLIYLMYVTAIVIQITFFAYYGSLLSHESEEVSSSIYCSNWYEASPKTRRILLQCLMRAQVPVNTKAGFMVASLPTLRAILNSAGSYVALLLSFTDN
AALFPA_070001, JXUM01S006929:1..80247 (80.25 Kb)	AalbOR31a	Or31	MALPSPTPADGRRTTSQGKFLRVQLLCLALIGVQRLETVSSRAIFHVCFISMVIMDLATILFALEHANDIALVCDCLGPTFTAYLGIVKQYCLSAHRVELWNIIETLRRLKDYAQADEIVSIERNNKIDRILATAYLVSASATGSLFIFAALAKGFYKLIFQNSIEWGLPLSLSFPFNTSQPIIFALFFIWSSAAIYIVVFCSVSSDASFGGLASNVVVHFKLLQKRLQDTTFTDNDENLKYLIEYHSLLLGLSRKLMSSFRLIIINNLLVASVLLCVLGFQLVMFLGSTLMLIYFMYVTAIVIQITFFAYYGSLLSHESEAVGNAIYCSNWYEATPKTRRILLQCLMRAQVPVNTKAGFMVASLPTLRAILNSAGSYVALLLSFTD
AALF0A_067456, JXUM01S000246:1..541362 (541.36 Kb)	AalbOR31b	Or31	MALPSPTPADGRRTTSQGKFLRVQLLCLALIGVQRLETVSSRAIFHVCFISMVIMDLATILFALEHANDIALVCDCLGPTFTAYLGIVKQYCLSAHRVELWNIIETLRRLKDYADEIVSIERNNKIDRILATAYLVSASATGSLFIFAALAKGFYKLIFQNSIEWGLPLSLSFPFNTSQPIIFALFFIWSSAAIYIVVFCSVSSDASFGGLASNVVVHFKLLQKRLQDTTFTDNDENLKYLIEYHSLLLGLSRKLMSSFRLIIINNLLVASVLLCVLGFQLVMFLGSTLMLIYFMYVTAIVIQITFFAYYGSLLSHESEAVGNAIYCSNWYEATPKTRRILLQCLMRAQVPVNTKAGFMVASLPTLRAILNSAGSYVALLLSFTD
AALFPA_062046	AalbOR31c	Or31	MALPSSTPVDGRTTTAQGKFLRVQLLCLALIGVQRDETVSSRAIFHVCFISMVIMDLATILFALEHANDIALVCDCLGPTFTAYLGIVKQYCLSAHRVELWNIIETLRRLKDYAQADEIVSIERNNKIDRILATAYLVSASATGSLFIFAALAKGFYKLIFQNSIEWGLPLSLSFPFNTSQPIIFALFFIWSSAAIYIVVFCSVSSDASFGGLASNVVVHFKLLQKRLQDTTFTDNDENLKYLIEYHSLLLDLSQKLMSSFRVIIINNLLVASVLLCVLGFQLVMFLGSTLMLIYFMYVTAIVIQITFFAYYGSLLSHESEAVGNAIYCSNWYEATPKTRRILLQCLMRAQVPVNTKAGFMVASLPTLRAILNSAGSYVALLLSFTD
CQUJHB008764	CquiOR95	Or31	MATFTSKIAWTANDGNHRRGRSPDKEKDNFLRVQLFTMALNGIRKHETVSSRIYFYGCFLTMLIMDLAGVHFAYQNAGEILLVCDCLGPTFTCFLGVVKQYYLDVHREQLWYIIHELRKLKQNATVSDIEMIEKNNKIDQFLATAYFASSMGTGTIFIVEAILKGTYNYFIRNCIEWNLPIAISFPFDISHPAIFAFFFIWCSAATYMVVFSSVSSDAGFGGLASNLVVHFKILQNRFKDRRFEDDDQSLEDLIEYHTLVLKLSRRLMSSFRIIILNNLLVASVLLCVLGFEMVVYLGTSLMLLYITYITAIVIQIFFFSYYGSQLLYESAAVGDAIYCSNWYEATPKTRKLLLFCIKRAQVPVNTKVGIMVASLPTFRAIVNSAGSYVALLLSFTED
CQUJHB011798	CquiOR96	Or31	MATTTAKATSNPGTPRAAWVSDVGGRTIDDEENFLRVQLFSMALIGVQERETVPSRIYSYFCFYSLLIMDLSMVLFAVQHFGDMVLVCDCLGPGFTAYLGMVKQHYLSEQRKQLWEIIYALKKLKQIAKPDEIRSIERNNQIDRYLATAYLTSAVITGSHFIVTAIVKAVYSKVVHGKFVWQLPLLQSYPFDISHPLMFAVLFVWTSATIYMVVFGSVSSDAAFGGLASNLVVHFKFIQAGFRDRSFEDNDPSLKDLIEYHRHVLDLSRKLISAYRPIMLNNFIVASFLLCVLGFQLVLFMGSTMMFLYIVFVTAIVIQITFFSYYGSQLSHESALVGDAIYCSNWYETSPKTRRLLLQCLMRAQVPVNIRVGFIEASMPTFRAILNSAGSYVALLLSF…
AAEL010415	AaegOR55		MSASLKLCRWLGLWHDVNLDKPCWQTVFISFCLLFWYILPGCLYITRGERMLQYLLKSILEVFSMCVIVLRCVVHMINRKTVQNCFVELQDAISTFENSPYEDVRQMLRHLLKSADYLVKIYVSIVFIQASIYGLVPAILTTYRYCNSNETIQLPSAVMEAYVLFDHSTNYWIWLLVTIISLLVEYLLLGTFSSQECLFWNLLHHVSSLLKVVRLEIARLDQYTDPKQYTERLASIVSTHEVCYRCARSLEIVLSPLLAVLYCTCITQTCYLLFVISMIDDLVVIASMIFVLQYIVFLIFSFSMLGAELTEESALVSEAIYNSNWYMRMPAERRLLLFMKMRADRPVGITAAKFFYVNRSTFAEAMKTAFSFFTIMQQFYGE
AAEL017564	AaegOR71		MELSYHRSLPPELQIMPFQLRCMELIGLIGPKGRFYRFVLAFGWGTFVILLPKSVLGIGSSELDAIIKGFAELLFEGNLFIAVASLVPKLPLVKRLLHVLSEIFRQATHDKRDVKDHCYALICEQNSKIDKFCKFYFIYCCFGPFVFCIPAMVTSYVRYFGTTNNGTNANGSEHLRFELPMEQEFYWLPIRTNFACYHLFLTLSLSAYCVCSYMSVIKVSTLLIMIKYCSLVYRLVAIRIRELGKLPPGRKQDDTDEDERTKMVKVKEVVEMHEKALEATDLVEKVINIPIAMQFMACILFWCMTMVYVSTNINFNLFNVMVLFWLSLIETYGYSYLGTELSEDAKAVGHAVYDLPWYEDSAQLQRYYRLMIQRSQQNIGVTAAKFFIVGIEKFGKVVN…
AALF008906	AalbOR71	Or71	MELSHYRSLPSELQIMPFQLRCMELIGLAGPKGRFYRFVLAFGWGTFVILLPKSVLGIGSPRLDAIIKGFAELLFEGNLFIAVASLIPKLPLLKRLLHVLSEIFTQVTRDARSKDQCYELICEQNSKIDKFCKFYFIYCCFGPFVFCIPAMVTSYVRYFGGAGNGTDNADSNETEQLLFELPMEQEFYGLQIRTNFAHYHLFLAASLSAYCVCSYMSVIKVSTLLIMIKYSSLAYRLVAIRIRKLAELPASGQEQNFEEVTDGGDVLKMSMVKEVVDLHKKALEVTDLVEEIINIPIAMQFIACILFWCMTMFYVSTNINFNLFNVMVLFWLSLIETYGYSYLGTELTEEAKTVGQVIYELPWYEDSAQLQRYYRLMIQRTQQNTGVTAAKFFIVGIEK…
1 Gene Names Assigned By:
Matthews, Benjamin J et al. “Improved reference genome of Aedes aegypti informs arbovirus vector control.” Nature vol. 563,7732 (2018): 501-507. doi:10.1038/s41586-018-0692-z
Lombardo, Fabrizio et al. “Deciphering the olfactory repertoire of the tiger mosquito Aedes albopictus.” BMC genomics vol. 18,1 770. 11 Oct. 2017, doi:10.1186/s12864-017-4144-1
Pelletier, Julien, and Walter S Leal. “Characterization of olfactory genes in the antennae of the Southern house mosquito, Culex quinquefasciatus.” Journal of insect physiology vol. 57,7 (2011): 915-29. doi:10.1016/j.jinsphys.2011.04.003
Names assigned in this paper
