## Supplemental File 4 for "Odorant receptors for floral- and plant-derived volatiles in the yellow fever mosquito, *Aedes aegypti* (Diptera: Culicidae)"

### Sheet: Sheet1
compound	Blend	compound #	supplier	CAS#
indole	Indoles#1	61	Alfa Aesar	120-72-9
3-methylindole	Indoles#1	111	Acros Organics	83-34-1
indole-3-carboxaldehyde	Indoles#1	112	Acros Organics	487-89-8
methyl indole-3-carboxylate	Indoles#1	114	Alfa Aesar	942-24-5
2,3-dimethylindole	Indoles#1	115	Alfa Aesar	91-55-4
2-Methylindole	Indoles#1	116	Acros Organics	95-20-5
4-Ethylphenol	Indoles#1	164	Alfa Aesar	123-07-9
1H-Indole-3-acetic acid	Indoles#2	125	Acros Organics	87-51-4
Oxindole	Indoles#2	126	Combi-Blocks	59-48-3
Quinoline	Indoles#2	127	Acros Organics	91-22-5
4-Hydroxyindole	Indoles#2	128	TCI America	2380-94-1
Isatin	Indoles#2	130	Alfa Aesar	91-56-5
3-Indolemethanol	Indoles#2	159	Alfa Aesar	700-06-1
Quinazoline	Indoles#2	192	TCI America	253-82-7
Quinoxaline	Indoles#2	193	TCI America	91-19-0
4-Chromanone	Indoles#2	194	Thermo	491-37-2
4-Quinolinecarboxaldehyde	Indoles#2	195	Sigma	5470-96-2
5-Aminoisoquinoline	Indoles#2	196	Acros Organics	1125-60-6
6-methyl-5-hepten-2-one	Ketones#1	16	Alfa Aesar	110-93-0
acetone	Ketones#1	18	Fisher Chemical	67-64-1
cis-jasmone	Ketones#1	29	Alfa Aesar	488-10-8
coumarin	Ketones#1	32	Acros Organics	91-64-5
cyclopentanone	Ketones#1	34	Acros Organics	120-92-3
ethyl acetate	Ketones#1	49	Fisher Chemical	141-78-6
isophorone	Ketones#1	63	Acros Organics	78-59-1
2-heptanoe	Ketones#1	178	Alfa Aesar	110-43-0
2-octanone	Ketones#1	179	Tokyo Chemical Industry	111-13-7
2-nonanoe	Ketones#1	180	Tokyo Chemical Industry	821-55-6
L-(–)-carvone	Ketones#2	65	Acros Organics	6485-40-1
L-(–)-fenchone	Ketones#2	66	Acros Organics	7787-20-4
4-ketoisophorone	Ketones#2	109	Tokyo Chemical Industry	1125-21-9
geranyl acetone	Ketones#2	110	Alfa Aesar	689-67-8
(1S)-(-)-Camphor	Ketones#2	131	Alfa Aesar	464-48-2
(1R)-(+)-Camphor	Ketones#2	132	Alfa Aesar	464-49-3
(-)-(Alpha)-Thujone	Ketones#2	133	Sigma Aldrich	546-80-5
(D)-(+)-Fenchone	Ketones#2	158	Acros Organics	4695-62-9
Sulcatone	Ketones#2	200	Thermo	110-93-0
Acetophenone	Ketones#2	201	Thermo	98-86-2
2-propanol	Alcohols#1	14	Fisher Chemical	67-63-0
4-tert butylphenol	Alcohols#1	15	Alfa Aesar	98-54-4
DL-menthol	Alcohols#1	48	Acros Organics	89-78-1
farnesol	Alcohols#1	51	Acros Organics	4602-84-0
glycerol	Alcohols#1	56	Fisher Chemical	56-81-5
o-cresol	Alcohols#1	75	Acros Organics	95-48-7
p-cresol	Alcohols#1	77	Acros Organics	106-44-5
n-butanol	Alcohols#1	118	Fisher Chemical	71-36-3
ethanol	Alcohols#1	119	Acros Organics	64-17-5
methanol	Alcohols#1	120	Fisher Scientific	67-56-1
m-cresol	Alcohols#1	185	Sigma	108-39-4
1-hexanol	Alcohols#2	12	Alfa Aesar	111-27-3
1-octen-3-ol	Alcohols#2	13	Acros Organics	3391-86-4
anisole	Alcohols#2	24	Acros Organics	100-66-3
cis-3-hexen-1-ol	Alcohols#2	28	Acros Organics	928-96-1
cyclohexanol	Alcohols#2	33	Alfa Aesar	108-93-0
hexanal	Alcohols#2	59	Alfa Aesar	66-25-1
trans-2-hexen-1-ol	Alcohols#2	84	Acros Organics	928-95-0
trans-2-hexenal	Alcohols#2	85	Acros Organics	6728-26-3
Cedrol	Alcohols#2	123	Tokyo Chemical Industry	77-53-2
Geosmin	Alcohols#2	135	Sigma	16423-19-1
S + Linalool	Alcohols#3	184	#N/A	126-90-9
(R)-(–)-linalool	Alcohols#3	7	Acros Organics	126-91-0
1,8-cineole	Alcohols#3	10	Acros Organics	470-82-6
Linalool	Alcohols#3	134	Alfa Aesar	78-70-6
Eugenol	Alcohols#3	50	Acros Organics	97-53-0
isoeugenol	Alcohols#3	62	Acros Organics	97-54-1
Tetrahydrolinalool	Alcohols#3	136	Tokyo Chemical Industry	78-69-3
Geranyl Linalool	Alcohols#3	137	Acros Organics	1113-21-9
Linalool Oxide	Alcohols#3	138	Tokyo Chemical Industry	60047-17-8
1,4-Cineole	Alcohols#3	139	Sigma-Aldrich	470-67-7
Geraniol	Alcohols#3	186	Alfa Aesar	106-24-1
heptanal	Aldehydes	172	Alfa Aesar	111-71-7
n-octanal	Aldehydes	173	Tokyo Chemical Industry	124-13-0
nonanal	Aldehydes	174	Tokyo Chemical Industry	124-19-6
decanal	Aldehydes	175	Tokyo Chemical Industry	112-31-2
undecanal	Aldehydes	176	Tokyo Chemical Industry	112-44-7
dodecanal	Aldehydes	177	Tokyo Chemical Industry	112-54-9
p-anisaldehyde	Aldehydes	191	Tokyo Chemical Industry	123-11-5
alpha-angelicalactone	Lactones	21	Alfa Aesar	591-12-8
delta-dodecanolactone	Lactones	41	Alfa Aesar	713-95-1
delta-nonanolactone	Lactones	42	Alfa Aesar	3301-94-8
delta-octanolactone	Lactones	43	Alfa Aesar	698-76-0
delta-tetradecanolactone	Lactones	44	Alfa Aesar	2721-22-4
delta-valerolactone	Lactones	45	Alfa Aesar	542-28-9
gamma-octanolactone	Lactones	52	Alfa Aesar	104-50-7
gamma-undecalactone	Lactones	53	Acros Organics	104-67-6
gamma-valerolactone	Lactones	54	Alfa Aesar	108-29-2
acetic acid	COOHs #1	17	Fisher Chemical	64-19-7
glycine	COOHs #1	57	Fisher Chemical	56-40-6
isovaleric acid	COOHs #1	64	Acros Organics	503-74-2
(L)-(+)-Glutamic Acid	COOHs #1	67	Fisher Chemical	56-86-0
(L)-(+)-lactic acid	COOHs #1	68	Acros Organics	79-33-4
linalyl acetate	COOHs #1	69	Acros Organics	115-95-7
linoleic acid	COOHs #1	70	Acros Organics	60-33-3
methyl myristate	COOHs #1	121	Tokyo Chemical Industry	124-10-7
Propionic acid	COOHs#2	183	Fisher	79-09-4
valeric Acid	COOHs#2	160	Tokyo Chemical Industry	109-52-4
hexanoic acid	COOHs#2	60	Acros Organics	142-62-1
heptanoic acid	COOHs#2	58	Acros Organics	111-14-8
octanoic acid	COOHs#2	76	Acros Organics	124-07-2
7-octenoic acid	COOHs#2	167	Sigma Aldrich	18719-24-9
n-nonanoic acid	COOHs#2	73	Acros Organics	112-05-0
decanoic acid	COOHs#2	40	Acros Organics	334-48-5
undecanoic acid	COOHs#2	140	Tokyo Chemical Industry	112-37-8
dodecanoic acid	COOHs#2	122	Alfa Aesar	143-07-7
n-tridecanoic acid	COOHs#2	141	Acros Organics	638-53-9
tetradecanoic acid	COOHs#2	71	Acros Organics	544-63-8
2-oxovaleric acid	COOHs#3	168	Aldrich	1821-02-09
2-ketobutyric acid	COOHs#3	169	Aldrich	600-18-0
2-methylbutyric acid	COOHs#3	170	Alfa Aesar	116-53-0
isobutyric acid	COOHs#3	171	Alfa Aesar	79-31-2
trans-ferulic acid	COOHs#3	181	Tokyo Chemical Industry	537-98-4
trans-p-coumaric acid	COOHs#3	182	Tokyo Chemical Industry	501-98-4
1,4-diaminobutane	Amines	8	Acros Organics	110-60-1
1,5-diaminopentane	Amines	9	Alfa Aesar	462-94-2
1-Bromo-3-Chloropropane	Amines	11	Acros Organics	109-70-6
Ammonium Chloride	Amines	22	Fisher Chemical	12125-02-09
Ammonium Hydroxide	Amines	23	Fisher Chemical	1336-21-6
N-Phenyl-1-Naphthylamine	Amines	74	Acros Organics	90-30-2
Pyrrolidine	Amines	78	Alfa Aesar	123-75-1
Spermidine	Amines	83	Acros Organics	124-20-9
Spermine	Amines	117	Acros Organics	71-44-3
trimethylamine hydrochloride	Amines	146	TCI America	593-81-7
(–)-alpha-pinene	Terpenes#1	1	Acros Organics	7785-26-4
(–)-limonene	Terpenes#1	2	Acros Organics	5989-54-8
(+)-nootkatone	Terpenes#1	4	Alfa Aesar	4674-50-4
(1S)-(–)-beta-pinene	Terpenes#1	6	Acros Organics	18172-67-3
alpha terpineol	Terpenes#1	20	Acros Organics	98-55-5
citral	Terpenes#1	30	Acros Organics	5392-40-5
citronellol	Terpenes#1	31	Acros Organics	106-22-9
farnesene	Terpenes#1	161	Sigma Aldrich	502-61-4
(+)-limonene	Terpenes#1	165	TCI America	5989-27-5
geranyl acetate	Terpenes#2	55	Alfa Aesar	105-87-3
N,N-diethyl-m-toluamide	Terpenes#2	72	Acros Organics	134-62-3
trans-cinnamaldehyde	Terpenes#2	86	Acros Organics	14371-10-9
alpha terpinene	Terpenes#2	142	Tokyo Chemical Industry	99-86-5
gamma terpinene	Terpenes#2	143	Tokyo Chemical Industry	99-85-4
(-)-Terpinen-4-ol	Terpenes#2	144	Acros Organics	20126-76-5
Camphene	Terpenes#2	145	Tokyo Chemical Industry	79-92-5
methyl salicylate	Terpenes#2	113	Acros Organics	119-36-8
sabinene	Terpenes #3	162	Sigma Aldrich	546-79-2
beta-caryophyllene	Terpenes #3	163	Tokyo Chemical Industry	87-44-5
isoamyl acetate	Terpenes #3	166	Tokyo Chemical Industry	123-92-2
Nerol	Terpenes #3	187	Alfa Aesar	106-25-2
(-)-Borneol	Terpenes #3	188	Alfa Aesar	464-45-9
cis-Decahydro-1-napthol	Terpenes #3	189	Sigma Aldrich	207127-50-2
Ethyl 2-trans-4-cis-decadienoate	Terpenes #3	190	Sigma Aldrich	3025-30-7
