## Supplemental File 6 for "Odorant receptors for floral- and plant-derived volatiles in the yellow fever mosquito, *Aedes aegypti* (Diptera: Culicidae)"

### Sheet: AAEG OR6
Blends
Raw data (Responses in nA)												Normalized
	Oocyte 1	Oocyte 2	Oocyte 3	Oocyte 4	Oocyte 5	Oocyte 6	Oocyte 7	Oocyte 8	Oocyte 9	Oocyte 10			Oocyte 1	Oocyte 2	Oocyte 3	Oocyte 4	Oocyte 5	Oocyte 6	Oocyte 7	Oocyte 8	Oocyte 9	Oocyte 10		Average:
Indoles 1	0	0	0	20	10	40	30	50	40	60		Indoles 1	0	0	0	18.1818	25	28.5714	23.0769	23.8095	30.7692	23.0769		17.2486
Indoles 2	30	40	70	110	40	140	130	210	130	260		Indoles 2	100	100	100	100	100	100	100	100	100	100		100
Ketones 1	0	0	0	0	0	0	0	0	0	0		Ketones 1	0	0	0	0	0	0	0	0	0	0		0
Ketones 2	0	0	0	0	0	0	0	0	0	0		Ketones 2	0	0	0	0	0	0	0	0	0	0		0
Alcohols 1	0	0	0	0	0	0	0	0	0	0		Alcohols 1	0	0	0	0	0	0	0	0	0	0		0
Alcohols 2	0	0	0	0	0	0	0	0	0	0		Alcohols 2	0	0	0	0	0	0	0	0	0	0		0
Alcohols 3	0	0	0	0	0	0	0	0	0	0		Alcohols 3	0	0	0	0	0	0	0	0	0	0		0
Aldehydes	0	0	0	0	0	0	0	0	0	0		Aldehydes	0	0	0	0	0	0	0	0	0	0		0
Lactones	0	0	0	0	0	0	0	0	0	0		Lactones	0	0	0	0	0	0	0	0	0	0		0
Carboxylic Acids 1	0	0	0	0	0	0	0	0	0	0		Carboxylic Acids 1	0	0	0	0	0	0	0	0	0	0		0
Carboxylic Acids 2	0	0	0	0	0	0	0	0	0	0		Carboxylic Acids 2	0	0	0	0	0	0	0	0	0	0		0
Carboxylic Acids 3	0	0	0	0	0	0	0	0	0	0		Carboxylic Acids 3	0	0	0	0	0	0	0	0	0	0		0
Amines	0	0	0	0	0	0	0	0	0	0		Amines	0	0	0	0	0	0	0	0	0	0		0
Terpenes 1	0	0	0	0	0	0	0	0	0	0		Terpenes 1	0	0	0	0	0	0	0	0	0	0		0
Terpenes 2	0	0	0	0	0	0	0	0	0	0		Terpenes 2	0	0	0	0	0	0	0	0	0	0		0
Terpenes 3	0	0	0	0	0	0	0	0	0	0		Terpenes 3	0	0	0	0	0	0	0	0	0	0		0
																							Kurtosis:	14.8645
Indoles 2
Raw data (Responses in nA)												Normalized
	Oocyte 1	Oocyte 2	Oocyte 3	Oocyte 4	Oocyte 5	Oocyte 6	Oocyte 7	Oocyte 8					Oocyte 1	Oocyte 2	Oocyte 3	Oocyte 4	Oocyte 5	Oocyte 6	Oocyte 7	Oocyte 8				Average:
1H-Indole-3-acetic acid	10	10	10	0	10	0	0	0				1H-Indole-3-acetic acid	14.2857	20	11.1111	0	14.2857	0	0	0				7.46032
Oxindole	0	0	0	0	0	0	0	10				Oxindole	0	0	0	0	0	0	0	1.96078				0.245098
Quinoline	0	0	0	0	0	10	10	0				Quinoline	0	0	0	0	0	1.53846	1.96078	0				0.437406
4-Hydroxyindole	0	0	5	0	0	0	0	0				4-Hydroxyindole	0	0	5.55556	0	0	0	0	0				0.694444
Isatin	0	0	10	0	0	0	0	0				Isatin	0	0	11.1111	0	0	0	0	0				1.38889
3-Indolemethanol	0	0	10	0	0	0	0	0				3-Indolemethanol	0	0	11.1111	0	0	0	0	0				1.38889
Quinazoline	0	0	0	0	0	10	0	0				Quinazoline	0	0	0	0	0	1.53846	0	0				0.192308
Quinoxaline	0	0	0	0	0	0	0	0				Quinoxaline	0	0	0	0	0	0	0	0				0
4-Chromanone	70	50	90	170	70	650	510	510				4-Chromanone	100	100	100	100	100	100	100	100				100
4-Quinolinecarboxaldehyde	0	0	0	0	0	0	0	0				4-Quinolinecarboxaldehyde	0	0	0	0	0	0	0	0				0
5-Aminoisoquinoline	0	0	0	0	0	0	0	0				5-Aminoisoquinoline	0	0	0	0	0	0	0	0				0
																							Kurtosis:	10.8464
4-Chromanone
Raw data (Responses in nA)												Normalized
Concentration (M)	Oocyte 1	Oocyte 2	Oocyte 3	Oocyte 4	Oocyte 5	Oocyte 6	Oocyte 7	Oocyte 8				Concentration (M)	Oocyte 1	Oocyte 2	Oocyte 3	Oocyte 4	Oocyte 5	Oocyte 6	Oocyte 7	Oocyte 8
1e-07	0	0	0	0	0	5	0	0				1e-07	0	0	0	0	0	2.94118	0	0
5e-07	0	0	0	0	0	10	0	0				5e-07	0	0	0	0	0	5.88235	0	0
1e-06	0	0	10	5	0	10	5	5				1e-06	0	0	16.6667	5.55556	0	5.88235	2.27273	3.84615
5e-06	10	15	10	25	0	40	50	25				5e-06	20	25	16.6667	27.7778	0	23.5294	22.7273	19.2308
1e-05	15	30	30	50	20	70	80	30				1e-05	60	100	83.3333	100	50	64.7059	59.0909	61.5385
5e-05	30	60	50	90	30	110	130	80				5e-05	60	100	83.3333	100	50	64.7059	59.0909	61.5385
0.0001	50	60	60	90	60	170	220	130				0.0001	100	100	100	100	100	100	100	100

### Sheet: AAEG OR8
Blends
Raw data (Responses in nA)													Normalized
	Oocyte 1	Oocyte 2	Oocyte 3	Oocyte 4	Oocyte 5	Oocyte 6	Oocyte 7	Oocyte 8	Oocyte 9					Oocyte 1	Oocyte 2	Oocyte 3	Oocyte 4	Oocyte 5	Oocyte 6	Oocyte 7	Oocyte 8	Oocyte 9		Average:
Indoles 1	0	0	0	0	0	0	0	0	0				Indoles 1	0	0	0	0	0	0	0	0	0		0
Indoles 2	0	0	0	0	0	0	0	0	0				Indoles 2	0	0	0	0	0	0	0	0	0		0
Ketones 1	40	10	40	45	10	10	0	20	50				Ketones 1	10.5263	10	13.3333	9.375	2.5641	9.09091	0	8	15.1515		8.67124
Ketones 2	0	0	0	0	0	0	0	0	5				Ketones 2	0	0	0	0	0	0	0	0	1.51515		0.16835
Alcohols 1	0	0	0	0	0	0	0	0	0				Alcohols 1	0	0	0	0	0	0	0	0	0		0
Alcohols 2	380	100	300	480	390	110	120	250	330				Alcohols 2	100	100	100	100	100	100	100	100	100		100
Alcohols 3	15	0	0	0	0	0	0	0	0				Alcohols 3	3.94737	0	0	0	0	0	0	0	0		0.438596
Aldehydes	10	0	0	0	0	0	0	0	0				Aldehydes	2.63158	0	0	0	0	0	0	0	0		0.292398
Lactones	20	0	0	0	0	0	0	0	0				Lactones	5.26316	0	0	0	0	0	0	0	0		0.584795
Carboxylic Acids 1	0	0	0	10	10	0	0	0	0				Carboxylic Acids 1	0	0	0	2.08333	2.5641	0	0	0	0		0.516382
Carboxylic Acids 2	0	0	0	10	0	0	0	0	0				Carboxylic Acids 2	0	0	0	2.08333	0	0	0	0	0		0.231481
Carboxylic Acids 3	0	0	0	0	0	0	0	0	0				Carboxylic Acids 3	0	0	0	0	0	0	0	0	0		0
Amines	0	0	0	0	0	0	0	0	0				Amines	0	0	0	0	0	0	0	0	0		0
Terpenes 1	0	0	0	0	0	0	0	0	0				Terpenes 1	0	0	0	0	0	0	0	0	0		0
Terpenes 2	0	0	0	0	0	0	0	0	0				Terpenes 2	0	0	0	0	0	0	0	0	0		0
Terpenes 3	0	0	0	0	0	0	0	0	0				Terpenes 3	0	0	0	0	0	0	0	0	0		0
																							Kurtosis:	15.714
Alcohols 2
Raw data (Responses in nA)													Normalized
	Oocyte 1	Oocyte 2	Oocyte 3	Oocyte 4	Oocyte 5	Oocyte 6	Oocyte 7	Oocyte 8						Oocyte 1	Oocyte 2	Oocyte 3	Oocyte 4	Oocyte 5	Oocyte 6	Oocyte 7	Oocyte 8			Average:
1-hexanol	10	10	40	15	30	170	120	10					1-hexanol	5.26316	6.25	14.2857	1.92308	3.06122	7.72727	4.41176	4.16667			5.88611
1-octen-3-ol	190	160	280	780	980	2200	2720	240					1-octen-3-ol	100	100	100	100	100	100	100	100			100
anisole	0	0	0	0	0	10	5	0					anisole	0	0	0	0	0	0.454545	0.183824	0			0.0797961
cis-3-hexen-1-ol	0	0	0	0	5	0	10	0					cis-3-hexen-1-ol	0	0	0	0	0.510204	0	0.367647	0			0.109731
cyclohexanol	0	0	0	0	0	0	0	0					cyclohexanol	16.3158	19.375	11.0714	3.97436	3.16327	1.40909	1.13971	12.9167			8.67066
trans-2-hexen-1-ol	0	0	0	0	0	0	0	0					trans-2-hexen-1-ol	0	0	0	0	0	0	0	0			0
trans-2-hexenal	0	0	0	0	0	0	0	0					trans-2-hexenal	0	0	0	0	0	0	0	0			0
cedrol	0	0	0	0	0	0	0	0					cedrol	0	0	0	0	0	0	0	0			0
geosmin	0	0	0	0	0	0	0	0					geosmin	0	0	0	0	0	0	0	0			0
																							Kurtosis:	8.75237
1-octen-3-ol
Raw data (Responses in nA)													Normalized
Concentration (M)	Oocyte 1	Oocyte 2	Oocyte 3	Oocyte 4	Oocyte 5	Oocyte 6	Oocyte 7	Oocyte 8	Oocyte 9				Concentration (M)	Oocyte 1	Oocyte 2	Oocyte 3	Oocyte 4	Oocyte 5	Oocyte 6	Oocyte 7	Oocyte 8	Oocyte 9
1e-07	40	40	40	0	80	10	60	20	0				1e-07	2.5974	2.75862	2.48447	0	4.84848	1.28205	5.26316	3.07692	0
5e-07	260	320	310	60	340	140	260	110	0				5e-07	16.8831	22.069	19.2547	17.6471	20.6061	17.9487	22.807	16.9231	0
1e-06	370	320	350	60	350	120	310	120	10				1e-06	24.026	22.069	21.7391	17.6471	21.2121	15.3846	27.193	18.4615	5.26316
5e-06	1050	1040	1010	240	1090	540	800	420	70				5e-06	68.1818	71.7241	62.7329	70.5882	66.0606	69.2308	70.1754	64.6154	36.8421
1e-05	1050	1100	1000	200	1140	540	770	400	110				1e-05	68.1818	75.8621	62.1118	58.8235	69.0909	69.2308	67.5439	61.5385	57.8947
5e-05	1540	1450	1610	340	1650	780	1140	650	190				5e-05	100	100	100	100	100	100	100	100	100
0.0001	1270	800	1110	220	1040	460	740	80	130				0.0001	82.4675	55.1724	68.9441	64.7059	63.0303	58.9744	64.9123	12.3077	68.4211

### Sheet: AAEG OR10
Blends
Raw data (Responses in nA)													Normalized
	Oocyte 1	Oocyte 2	Oocyte 3	Oocyte 4	Oocyte 5	Oocyte 6	Oocyte 7	Oocyte 8	Oocyte 9	Oocyte 10				Oocyte 1	Oocyte 2	Oocyte 3	Oocyte 4	Oocyte 5	Oocyte 6	Oocyte 7	Oocyte 8	Oocyte 9	Oocyte 10		Average:
Indoles 1	290	150	170	110	150	280	140	65	340	50			Indoles 1	100	100	100	100	100	100	100	100	100	100		100
Indoles 2	0	0	0	10	0	20	0	5	30	10			Indoles 2	0	0	0	9.09091	0	7.14286	0	7.69231	8.82353	20		5.27496
Ketones 1	10	0	30	20	15	10	20	0	70	5			Ketones 1	3.44828	0	17.6471	18.1818	10	3.57143	14.2857	0	20.5882	10		9.77225
Ketones 2	0	5	0	0	10	0	0	0	10	5			Ketones 2	0	3.33333	0	0	6.66667	0	0	0	2.94118	10		2.29412
Alcohols 1	0	0	20	5	0	0	0	0	35	5			Alcohols 1	0	0	11.7647	4.54545	0	0	0	0	10.2941	10		3.66043
Alcohols 2	15	20	30	15	15	20	10	0	45	10			Alcohols 2	5.17241	13.3333	17.6471	13.6364	10	7.14286	7.14286	0	13.2353	20		10.731
Alcohols 3	0	0	0	5	0	0	0	0	0	10			Alcohols 3	0	0	0	4.54545	0	0	0	0	0	20		2.45455
Aldehydes	0	0	10	10	0	0	10	0	0	10			Aldehydes	0	0	5.88235	9.09091	0	0	7.14286	0	0	20		4.21161
Lactones	0	0	10	10	10	10	10	0	10	10			Lactones	0	0	5.88235	9.09091	6.66667	3.57143	7.14286	0	2.94118	20		5.52954
Carboxylic Acids 1	0	0	10	10	10	10	5	0	5	10			Carboxylic Acids 1	0	0	5.88235	9.09091	6.66667	3.57143	3.57143	0	1.47059	20		5.02534
Carboxylic Acids 2	0	0	10	10	10	0	10	0	5	10			Carboxylic Acids 2	0	0	5.88235	9.09091	6.66667	0	7.14286	0	1.47059	20		5.02534
Carboxylic Acids 3	0	0	10	15	20	20	20	0	20	10			Carboxylic Acids 3	0	0	5.88235	13.6364	13.3333	7.14286	14.2857	0	5.88235	20		8.0163
Amines	0	0	10	10	0	0	0	0	0	10			Amines	0	0	5.88235	9.09091	0	0	0	0	0	20		3.49733
Terpenes 1	0	0	10	10	10	10	0	0	0	10			Terpenes 1	0	0	5.88235	9.09091	6.66667	3.57143	0	0	0	20		4.52114
Terpenes 2	0	0	10	10	0	0	0	0	0	10			Terpenes 2	0	0	5.88235	9.09091	0	0	0	0	0	20		3.49733
Terpenes 3	0	0	10	10	10	10	10	0	0	10			Terpenes 3	0	0	5.88235	9.09091	6.66667	3.57143	7.14286	0	0	20		5.23542
																								Kurtosis:	15.6116
Indoles 1
Raw													Normalized
	Oocyte 1	Oocyte 2	Oocyte 3	Oocyte 4	Oocyte 5	Oocyte 6	Oocyte 7	Oocyte 8	Oocyte 9					Oocyte 1	Oocyte 2	Oocyte 3	Oocyte 4	Oocyte 5	Oocyte 6	Oocyte 7	Oocyte 8	Oocyte 9			Average:
Indole	0	0	0	0	0	80	10	0	10				Indole	0	0	0	0	0	25	14.2857	0	33.3333			8.06878
3-Methylindole	270	500	120	40	80	320	70	180	30				3-Methylindole	100	100	100	100	100	100	100	100	100			100
Indole-3-carboxaldehyde	80	30	100	20	20	70	0	0	0				Indole-3-carboxaldehyde	29.6296	6	83.3333	50	25	21.875	0	0	0			23.982
Methyl Indole-3-carboxylate	0	0	0	10	30	10	0	0	0				Methyl Indole-3-carboxylate	0	0	0	25	37.5	3.125	0	0	0			7.29167
2,3-dimethylindole	70	20	0	0	10	30	0	0	10				2,3-dimethylindole	25.9259	4	0	0	12.5	9.375	0	0	33.3333			9.45936
2-Methylindole	0	0	0	0	0	0	0	0	0				2-Methylindole	0	0	0	0	0	0	0	0	0			0
4-Ethylphenol	0	0	0	0	0	0	0	0	0				4-Ethylphenol	0	0	0	0	0	0	0	0	0			0
																								Kurtosis:	5.8677
3-methylindole
Raw Data													Normalized
Concentration (M)	Oocyte 1	Oocyte 2	Oocyte 3	Oocyte 4	Oocyte 5	Oocyte 6	Oocyte 7	Oocyte 8					Concentration (M)	Oocyte 1	Oocyte 2	Oocyte 3	Oocyte 4	Oocyte 5	Oocyte 6	Oocyte 7	Oocyte 8
1e-07	60	40	60	50	30	50	80	45					1e-07	12	10.2564	13.9535	13.5135	11.1111	50	72.7273	90
5e-07	120	90	110	90	80	60	110	50					5e-07	24	23.0769	25.5814	24.3243	29.6296	60	100	100
1e-06	160	120	150	130	100	70	90	45					1e-06	32	30.7692	34.8837	35.1351	37.037	87.5	81.8182	90
5e-06	310	290	300	280	160	80	80	50					5e-06	62	74.359	69.7674	75.6757	59.2593	80	72.7273	100
1e-05	380	350	370	300	210	100	100	50					1e-05	76	89.7436	86.0465	81.0811	77.7778	100	90.9091	100
5e-05	500	390	430	370	270	90	100	50					5e-05	100	100	100	100	100	90	90.9091	100
0.0001	410	300	320	300	200	90	110	50					0.0001	82	76.9231	74.4186	81.0811	74.0741	90	100	100
Concentration (M)	Oocyte 1	Oocyte 2	Oocyte 3	Oocyte 4	Oocyte 5	Oocyte 6	Oocyte 7	Oocyte 8					Concentration (M)	Oocyte 1	Oocyte 2	Oocyte 3	Oocyte 4	Oocyte 5	Oocyte 6	Oocyte 7	Oocyte 8
1e-09	10	30	5	2	10	20	5	30					1e-09	2.7027	18.75	5.55556	2.85714	12.5	25	3.33333	30
5e-08	120	120	35	15	20	40	25	80					5e-08	32.4324	75	38.8889	21.4286	25	50	16.6667	80
1e-08	140	60	35	15	10	30	45	60					1e-08	37.8378	37.5	38.8889	21.4286	12.5	37.5	30	60
5e-07	240	120	50	20	30	65	50	100					5e-07	64.8649	75	55.5556	28.5714	37.5	81.25	33.3333	100
1e-07	290	130	60	30	50	65	150	100					1e-07	78.3784	81.25	66.6667	42.8571	62.5	81.25	100	100
5e-06	370	160	90	70	80	80	140	100					5e-06	100	100	100	100	100	100	93.3333	100
1e-06	280	120	80	80	60	40	130	60					1e-06	75.6757	75	88.8889	114.286	75	50	86.6667	60

### Sheet: AAEGOR11
Blends
Raw data (Responses in nA)																Normalized
	Oocyte 1	Oocyte 2	Oocyte 3	Oocyte 4	Oocyte 5	Oocyte 6											Oocyte 1	Oocyte 2	Oocyte 3	Oocyte 4	Oocyte 5	Oocyte 6					Average:
Indoles 1	10	5	20	10	20	50										Indoles 1	14.0845	12.5	13.986	27.7778	30.7692	17.6678					19.4642
Indoles 2	5	0	5	0	5	15										Indoles 2	7.04225	0	3.4965	0	7.69231	5.30035					3.9219
Ketones 1	15	5	20	5	20	50										Ketones 1	21.1268	12.5	13.986	13.8889	30.7692	17.6678					18.3231
Ketones 2	55	30	65	30	65	110										Ketones 2	77.4648	75	45.4545	83.3333	100	38.8693					70.0203
Alcohols 1	5	5	5	0	5	20										Alcohols 1	7.04225	12.5	3.4965	0	7.69231	7.06714					6.2997
Alcohols 2	10	5	5	0	5	20										Alcohols 2	14.0845	12.5	3.4965	0	7.69231	7.06714					7.47341
Alcohols 3	10	5	10	5	10	20										Alcohols 3	14.0845	12.5	6.99301	13.8889	15.3846	7.06714					11.653
Aldehydes	5	0	0	0	0	15										Aldehydes	7.04225	0	0	0	0	5.30035					2.0571
Lactones	5	0	0	0	0	10										Lactones	7.04225	0	0	0	0	3.53357					1.76264
Carboxylic Acids 1	0	0	0	0	0	15										Carboxylic Acids 1	0	0	0	0	0	5.30035					0.883392
Carboxylic Acids 2	5	0	0	0	0	15										Carboxylic Acids 2	7.04225	0	0	0	0	5.30035					2.0571
Carboxylic Acids 3	5	0	0	0	0	15										Carboxylic Acids 3	7.04225	0	0	0	0	5.30035					2.0571
Amines	5	0	0	0	0	15										Amines	7.04225	0	0	0	0	5.30035					2.0571
Terpenes 1	5	0	0	0	0	15										Terpenes 1	7.04225	0	0	0	0	5.30035					2.0571
Terpenes 2	5	0	5	5	10	20										Terpenes 2	7.04225	0	3.4965	13.8889	15.3846	7.06714					7.81323
Terpenes 3	71	40	143	36	65	283										Terpenes 3	100	100	100	100	100	100					100
																										Kurtosis:	5.68533
Terpenes 3
Raw data (Responses in nA)																Normalized
	Oocyte 1	Oocyte 2	Oocyte 3	Oocyte 4	Oocyte 5	Oocyte 6	Oocyte 7	Oocyte 8	Oocyte 9								Oocyte 1	Oocyte 2	Oocyte 3	Oocyte 4	Oocyte 5	Oocyte 6	Oocyte 7	Oocyte 8	Oocyte 9		Average:
Sabiene	0	5	0	0	0	0	0	0	0							Sabiene	0	5	0	0	0	0	0	0	0		0.555556
Beta-caryophyllene	10	10	0	0	0	20	0	0	0							Beta-caryophyllene	14.2857	10	0	0	0	50	0	0	0		8.25397
Isomyl acetate	0	0	0	0	0	0	0	0	0							Isomyl acetate	0	0	0	0	0	0	0	0	0		0
Nerol	0	0	0	0	0	0	0	0	0							Nerol	0	0	0	0	0	0	0	0	0		0
(-)-Borneol	0	0	0	0	0	0	0	0	0							(-)-Borneol	0	0	0	0	0	0	0	0	0		0
cis-Decahydro-1-napthol	70	100	30	40	30	40	85	150	110	25	20	100	20	200	20	cis-Decahydro-1-napthol	100	100	100	100	100	100	100	100	100		100
Ethyl-2-trans-4-cis-decadienoate	0	0	0	0	0	0	0	0	0							Ethyl-2-trans-4-cis-decadienoate	0	0	0	0	0	0	0	0	0		0
(-) Fenchone										5	5	10	5	20	10	(-) Fenchone	20	25	10	25	10	50					23.3333
(+) Fenchone										10	10	30	5	50	10	(+) Fenchone	40	50	30	25	25	50					36.6667
																										Kurtosis:	6.84851
Cis-decahydro-1-napthol
Raw data (Responses in nA)																Normalized
Concentration (M)	Oocyte 1	Oocyte 2	Oocyte 3	Oocyte 4	Oocyte 5	Oocyte 6	Oocyte 7	Oocyte 8	Oocyte 9							Concentration (M)	Oocyte 1	Oocyte 2	Oocyte 3	Oocyte 4	Oocyte 5	Oocyte 6	Oocyte 7	Oocyte 8	Oocyte 9
1e-06	10	10	0	10	0	0	0	10	0							1e-06	11.1111	16.6667	0	20	0	0	0	16.6667	0
5e-06	10	20	15	15	10	20	5	15	5							5e-06	11.1111	33.3333	15	30	20	30.7692	10	25	8.33333
1e-05	15	10	15	10	10	10	5	10	10							1e-05	16.6667	16.6667	15	20	20	15.3846	10	16.6667	16.6667
5e-05	50	30	40	30	25	30	20	15	30							5e-05	55.5556	50	40	60	50	46.1538	40	25	50
0.0001	60	35	50	45	30	45	30	20	40							0.0001	66.6667	58.3333	50	90	60	69.2308	60	33.3333	66.6667
0.0005	90	60	100	50	50	65	50	60	60							0.0005	100	100	100	100	100	100	100	100	100
0.001	70	40	80	80	40	60	40	45	40							0.001	77.7778	66.6667	80	160	80	92.3077	80	75	66.6667

### Sheet: AAEG OR13
Blends
Raw data (Responses in nA)												Normalized
	Oocyte 1	Oocyte 2	Oocyte 3	Oocyte 4	Oocyte 5	Oocyte 6	Oocyte 7	Oocyte 8	Oocyte 9	Oocyte 10			Oocyte 1	Oocyte 2	Oocyte 3	Oocyte 4	Oocyte 5	Oocyte 6	Oocyte 7	Oocyte 8	Oocyte 9	Oocyte 10		Average:
Indoles 1	190	490	180	110	210	270	300	1000	220	360		Indoles 1	86.3636	100	100	100	100	100	100	100	100	100		98.6364
Indoles 2	0	0	0	0	10	0	40	0	0	0		Indoles 2	0	0	0	0	4.7619	0	13.3333	0	0	0		1.80952
Ketones 1	0	0	0	0	0	0	0	0	0	0		Ketones 1	0	0	0	0	0	0	0	0	0	0		0
Ketones 2	0	0	0	0	0	0	0	0	0	0		Ketones 2	0	0	0	0	0	0	0	0	0	0		0
Alcohols 1	220	380	140	100	20	60	90	160	60	50		Alcohols 1	100	77.551	77.7778	90.9091	9.52381	22.2222	30	16	27.2727	13.8889		46.5146
Alcohols 2	50	70	30	30	0	10	15	40	0	30		Alcohols 2	22.7273	14.2857	16.6667	27.2727	0	3.7037	5	4	0	8.33333		10.1989
Alcohols 3	140	300	110	80	40	60	60	130	50	270		Alcohols 3	63.6364	61.2245	61.1111	72.7273	19.0476	22.2222	20	13	22.7273	75		43.0696
Aldehydes	10	0	0	0	0	0	5	10	0	0		Aldehydes	4.54545	0	0	0	0	0	1.66667	1	0	0		0.721212
Lactones	0	0	0	0	0	0	0	0	0	0		Lactones	0	0	0	0	0	0	0	0	0	0		0
Carboxylic Acids 1	0	0	0	0	0	0	0	0	0	0		Carboxylic Acids 1	0	0	0	0	0	0	0	0	0	0		0
Carboxylic Acids 2	0	0	0	0	0	0	0	0	20	10		Carboxylic Acids 2	0	0	0	0	0	0	0	0	9.09091	2.77778		1.18687
Carboxylic Acids 3	10	20	10	5	0	5	20	20	0	40		Carboxylic Acids 3	4.54545	5.26316	7.14286	5	0	8.33333	22.2222	12.5	0	80		14.5007
Amines	0	0	0	0	0	0	0	0	0	0		Amines	0	0	0	0	0	0	0	0	0	0		0
Terpenes 1	0	0	0	0	0	0	0	0	0	0		Terpenes 1	0	0	0	0	0	0	0	0	0	0		0
Terpenes 2	0	0	0	0	0	0	0	0	0	0		Terpenes 2	0	0	0	0	0	0	0	0	0	0		0
Terpenes 3	30	20	5	0	0	0	10	15	10	50		Terpenes 3	13.6364	5.26316	3.57143	0	0	0	3.33333	1.5	4.54545	13.8889		4.57386
																							Kurtosis:	6.23255
Indoles 1, Alcohols 1, Alcohols 3
Raw data (Responses in nA)												Normalized
	Oocyte 1	Oocyte 2	Oocyte 3	Oocyte 4	Oocyte 5	Oocyte 6	Oocyte 7						Oocyte 1	Oocyte 2	Oocyte 3	Oocyte 4	Oocyte 5	Oocyte 6	Oocyte 7					Average:
indole	0	5	0	5	5	5	0					indole	0	0.675676	0	1.6129	1.66667	1.81818	0					0.824775
3-methylindole	0	5	5	5	10	5	5					3-methylindole	0	0.675676	1.47059	1.6129	3.33333	1.81818	2					1.55867
indole-3-carboxyaldehyde	0	5	5	5	0	5	5					indole-3-carboxaldehyde	0	0.675676	1.47059	1.6129	0	1.81818	2					1.08248
methyl indole-3-carboxylate	0	20	15	15	10	10	10					methyl indole-3-carboxylate	0	2.7027	4.41176	4.83871	3.33333	3.63636	4					3.2747
2,3-dimethylindole	0	5	0	0	0	0	0					2,3-dimethylindole	0	0.675676	0	0	0	0	0					0.0965251
2-methylindole	0	5	0	0	0	0	0					2-methylindole	0	0.675676	0	0	0	0	0					0.0965251
4-ethylphenol	70	740	340	310	300	275	250					4-ethylphenol	100	100	100	100	100	100	100					100
2-propanol	0	0	0	0	0	0	0					2-propanol	0	0	0	0	0	0	0					0
4-tert-butylphenol	10	305	70	85	150	90	55					4-tert-butylphenol	14.2857	41.2162	20.5882	27.4194	50	32.7273	22					29.7481
DL-menthol	0	30	0	0	10	5	0					DL-menthol	0	4.05405	0	0	3.33333	1.81818	0					1.31508
Farnesol	0	0	0	0	0	0	0					Farnesol	0	0	0	0	0	0	0					0
Glycerol	0	0	0	0	0	0	0					Glycerol	0	0	0	0	0	0	0					0
O-cresol	0	110	25	35	50	45	15					O-cresol	0	14.8649	7.35294	11.2903	16.6667	16.3636	6					10.3626
P-cresol	20	290	85	140	165	135	90					P-cresol	28.5714	39.1892	25	45.1613	55	49.0909	36					39.7161
N-butanol	0	0	0	0	0	0	0					N-butanol	0	0	0	0	0	0	0					0
Ethanol	0	0	0	0	0	0	0					Ethanol	0	0	0	0	0	0	0					0
Methanol	0	0	0	0	0	0	0					Methanol	0	0	0	0	0	0	0					0
M-cresol	0	75	25	40	40	45	25					M-cresol	0	10.1351	7.35294	12.9032	13.3333	16.3636	10					10.0126
(-) Linalool	0	0	0	0	0	5	0					(-) Linalool	0	0	0	0	0	1.81818	0					0.25974
1,8-cineole	0	0	0	0	0	0	0					1,8-cineole	0	0	0	0	0	0	0					0
Eugenol	20	430	105	220	160	160	100					Eugenol	28.5714	58.1081	30.8824	70.9677	53.3333	58.1818	40					48.5778
Isoeugenol	0	110	25	40	35	35	15					Isoeugenol	0	14.8649	7.35294	12.9032	11.6667	12.7273	6					9.35928
Tetrahydrolinalool	0	0	0	0	0	0	0					Tetrahydrolinalool	0	0	0	0	0	0	0					0
Geranyl Linalool	0	0	0	0	0	0	0					Geranyl Linalool	0	0	0	0	0	0	0					0
Lialool oxide	0	0	0	0	0	0	0					Lialool oxide	0	0	0	0	0	0	0					0
1,4-Cineole	0	0	0	0	0	0	0					1,4-Cineole	0	0	0	0	0	0	0					0
(+) Linalool	0	0	0	0	0	0	0					(+) Linalool	0	0	0	0	0	0	0					0
																							Kurtosis:	9.10699
4-ethyl phenol
Raw data (Responses in nA)												Normalized
Concentration (M)	Oocyte 1	Oocyte 2	Oocyte 3	Oocyte 4	Oocyte 5	Oocyte 6	Oocyte 7	Oocyte 8	Oocyte 9	Oocyte 10		Concentration (M)	Oocyte 1	Oocyte 2	Oocyte 3	Oocyte 4	Oocyte 5	Oocyte 6	Oocyte 7	Oocyte 8	Oocyte 9	Oocyte 10
1e-08	0	0	10	30	15	0	60	40	60	50		1e-08	0	0	2.7027	5.26316	3.40909	0	12	10.2564	13.9535	13.5135
5e-07	115	60	60	95	120	10	120	90	110	90		5e-07	18.5484	40	16.2162	16.6667	27.2727	11.7647	24	23.0769	25.5814	24.3243
1e-07	220	90	80	140	140	35	160	120	150	130		1e-07	35.4839	60	21.6216	24.5614	31.8182	41.1765	32	30.7692	34.8837	35.1351
5e-06	450	130	200	270	290	65	310	290	300	280		5e-06	72.5806	86.6667	54.0541	47.3684	65.9091	76.4706	62	74.359	69.7674	75.6757
1e-06	540	135	240	370	350	75	380	350	370	300		1e-06	87.0968	90	64.8649	64.9123	79.5455	88.2353	76	89.7436	86.0465	81.0811
5e-05	620	150	370	560	440	85	500	390	430	370		5e-05	100	100	100	98.2456	100	100	100	100	100	100
1e-05	520	110	355	570	330	85	410	300	320	300		1e-05	83.871	73.3333	95.9459	100	75	100	82	76.9231	74.4186	81.0811

### Sheet: AAEG OR15
Blends
Raw data (Responses in nA)												Normalized
	Oocyte 1	Oocyte 2	Oocyte 3	Oocyte 4	Oocyte 5	Oocyte 6	Oocyte 7	Oocyte 8	Oocyte 9	Oocyte 10			Oocyte 1	Oocyte 2	Oocyte 3	Oocyte 4	Oocyte 5	Oocyte 6	Oocyte 7	Oocyte 8	Oocyte 9	Oocyte 10		Average:
Indoles 1	100	260	90	390	190	210	200	280	300	220		Indoles 1	47.619	78.7879	60	82.9787	59.375	58.3333	62.5	52.8302	57.6923	66.6667		62.6783
Indoles 2	60	170	30	180	110	100	110	170	190	130		Indoles 2	28.5714	51.5152	20	38.2979	34.375	27.7778	34.375	32.0755	36.5385	39.3939		34.292
Ketones 1	30	100	20	100	70	40	70	110	120	90		Ketones 1	14.2857	30.303	13.3333	21.2766	21.875	11.1111	21.875	20.7547	23.0769	27.2727		20.5164
Ketones 2	10	10	0	20	20	10	10	20	20	20		Ketones 2	4.7619	3.0303	0	4.25532	6.25	2.77778	3.125	3.77358	3.84615	6.06061		3.78806
Alcohols 1	100	180	50	210	150	120	140	220	260	180		Alcohols 1	47.619	54.5455	33.3333	44.6809	46.875	33.3333	43.75	41.5094	50	54.5455		45.0192
Alcohols 2	210	330	150	470	320	360	320	530	520	330		Alcohols 2	100	100	100	100	100	100	100	100	100	100		100
Alcohols 3	50	10	10	20	20	10	0	20	30	20		Alcohols 3	23.8095	3.0303	6.66667	4.25532	6.25	2.77778	0	3.77358	5.76923	6.06061		6.2393
Aldehydes	30	30	0	60	40	30	50	50	60	40		Aldehydes	14.2857	9.09091	0	12.766	12.5	8.33333	15.625	9.43396	11.5385	12.1212		10.5695
Lactones	0	10	0	10	10	0	10	0	10	20		Lactones	0	3.0303	0	2.12766	3.125	0	3.125	0	1.92308	6.06061		1.93916
Carboxylic Acids 1	0	0	0	0	10	0	10	0	10	10		Carboxylic Acids 1	0	0	0	0	3.125	0	3.125	0	1.92308	3.0303		1.12034
Carboxylic Acids 2	0	0	0	10	0	0	10	0	10	20		Carboxylic Acids 2	0	0	0	2.12766	0	0	3.125	0	1.92308	6.06061		1.32363
Carboxylic Acids 3	0	0	0	0	0	0	0	0	0	0		Carboxylic Acids 3	0	0	0	0	0	0	0	0	0	0		0
Amines	0	0	0	0	0	0	0	0	0	0		Amines	0	0	0	0	0	0	0	0	0	0		0
Terpenes 1	0	0	0	10	0	0	10	0	10	0		Terpenes 1	0	0	0	2.12766	0	0	3.125	0	1.92308	0		0.717574
Terpenes 2	20	10	10	60	30	30	50	20	50	30		Terpenes 2	9.52381	3.0303	6.66667	12.766	9.375	8.33333	15.625	3.77358	9.61538	9.09091		8.77999
Terpenes 3	10	0	0	20	20	10	20	0	20	10		Terpenes 3	4.7619	0	0	4.25532	6.25	2.77778	6.25	0	3.84615	3.0303		3.11715
																							Kurtosis:	3.63132
Alcohols 2
Raw data (Responses in nA)												Normalized
	Oocyte 1	Oocyte 2	Oocyte 3	Oocyte 4	Oocyte 5	Oocyte 6	Oocyte 7	Oocyte 8	Oocyte 9	Oocyte 10			Oocyte 1	Oocyte 2	Oocyte 3	Oocyte 4	Oocyte 5	Oocyte 6	Oocyte 7	Oocyte 8	Oocyte 9	Oocyte 10		Average:
(R)-(-)-linalool	0	10	20	0	25	40	10	40	15	0		(R)-(-)-linalool	0	1.37931	2.5641	0	3.73134	3.73832	1.72414	5.40541	5.45455	0		2.39972
1,8-cineole	0	5	5	0	5	10	10	10	10	0		1,8-cineole	0	0.689655	0.641026	0	0.746269	0.934579	1.72414	1.35135	3.63636	0		0.972338
1-hexanol	50	725	780	70	670	1070	580	740	275	90		1-hexanol	100	100	100	100	100	100	100	100	100	100		100
1-octen-3-ol	10	200	230	20	210	370	110	240	80	20		1-octen-3-ol	20	27.5862	29.4872	28.5714	31.3433	34.5794	18.9655	32.4324	29.0909	22.2222		27.4279
anisole	10	220	280	20	290	310	170	260	100	20		anisole	20	30.3448	35.8974	28.5714	43.2836	28.972	29.3103	35.1351	36.3636	22.2222		31.0101
cis-3-hexen-1-ol	20	360	370	25	350	580	250	520	140	25		cis-3-hexen-1-ol	40	49.6552	47.4359	35.7143	52.2388	54.2056	43.1034	70.2703	50.9091	27.7778		47.131
cyclohexanol	5	30	55	0	55	40	40	80	35	10		cyclohexanol	10	4.13793	7.05128	0	8.20896	3.73832	6.89655	10.8108	12.7273	11.1111		7.46822
eugenol	0	10	15	0	10	30	15	20	10	5		eugenol	0	1.37931	1.92308	0	1.49254	2.80374	2.58621	2.7027	3.63636	5.55556		2.20795
hexanal	0	80	85	0	110	160	110	115	40	10		hexanal	0	11.0345	10.8974	0	16.4179	14.9533	18.9655	15.5405	14.5455	11.1111		11.3466
isoeugenol	0	0	10	0	0	20	10	20	20	0		isoeugenol	0	0	1.28205	0	0	1.86916	1.72414	2.7027	7.27273	0		1.48508
trans-2-hexen-1-ol	30	310	480	30	375	480	270	440	135	40		trans-2-hexen-1-ol	60	42.7586	61.5385	42.8571	55.9701	44.8598	46.5517	59.4595	49.0909	44.4444		50.7531
trans-2-hexenal	0	30	30	10	40	50	40	60	50	15		trans-2-hexenal	0	4.13793	3.84615	14.2857	5.97015	4.6729	6.89655	8.10811	18.1818	16.6667		8.2766
cedrol	0	5	10	0	0	25	10	20	10	5		cedrol	0	0.689655	1.28205	0	0	2.33645	1.72414	2.7027	3.63636	5.55556		1.79269
(+/-)-linalool	0	10	10	0	10	20	10	40	15	5		(+/-)-linalool	0	1.37931	1.28205	0	1.49254	1.86916	1.72414	5.40541	5.45455	5.55556		2.41627
tetrahydrolinalool	0	20	20	0	20	40	20	10	5	0		tetrahydrolinalool	0	2.75862	2.5641	0	2.98507	3.73832	3.44828	1.35135	1.81818	0		1.86639
geranyl linalool	0	0	10	0	0	10	10	0	0	0		geranyl linalool	0	0	1.28205	0	0	0.934579	1.72414	0	0	0		0.394077
linalool oxide	0	0	0	0	0	10	10	5	5	0		linalool oxide	0	0	0	0	0	0.934579	1.72414	0.675676	1.81818	0		0.515257
1,4-cineole	0	0	0	0	0	10	10	10	10	0		1,4-cineole	0	0	0	0	0	0.934579	1.72414	1.35135	3.63636	0		0.764643
												phenethyl propionate	33.33	100	50	58.3	63.6	44.4	42.1					55.9614
phenethyl propionate	10	100	90	70	70	40	40																Kurtosis:	2.97309
1-hexanol	30	100	180	120	110	90	95
1-Hexanol
Raw Data												Normalized
Concentration (M)	Oocyte 1	Oocyte 2	Oocyte 3	Oocyte 4	Oocyte 5	Oocyte 6	Oocyte 7	Oocyte 8	Oocyte 9	Oocyte 10		Concentration (M)	Oocyte 1	Oocyte 2	Oocyte 3	Oocyte 4	Oocyte 5	Oocyte 6	Oocyte 7	Oocyte 8	Oocyte 9	Oocyte 10
1e-07	60	50	70	55	40	75	60	15	35	50		1e-07	13.6364	9.52381	9.09091	10.6796	8.79121	11.2782	12.6316	5.66038	9.45946	9.80392
5e-07	110	155	230	165	140	275	160	60	105	160		5e-07	25	29.5238	29.8701	32.0388	30.7692	41.3534	33.6842	22.6415	28.3784	31.3725
1e-06	180	255	350	260	220	365	220	90	160	250		1e-06	40.9091	48.5714	45.4545	50.4854	48.3516	54.8872	46.3158	33.9623	43.2432	49.0196
5e-06	360	465	645	445	395	590	415	190	310	450		5e-06	81.8182	88.5714	83.7662	86.4078	86.8132	88.7218	87.3684	71.6981	83.7838	88.2353
1e-05	410	510	730	495	435	655	450	235	360	480		1e-05	93.1818	97.1429	94.8052	96.1165	95.6044	98.4962	94.7368	88.6792	97.2973	94.1176
5e-05	440	525	770	515	455	665	475	265	370	510		5e-05	100	100	100	100	100	100	100	100	100	100
0.0001	330	400	665	440	350	460	370	200	280	470		0.0001	75	76.1905	86.3636	85.4369	76.9231	69.1729	77.8947	75.4717	75.6757	92.1569

### Sheet: AAEG OR28
Blends
Raw Data												Normalized
	Oocyte 1	Oocyte 2	Oocyte 3	Oocyte 4	Oocyte 5	Oocyte 6	Oocyte 7	Oocyte 8	Oocyte 9	Oocyte 10			Oocyte 1	Oocyte 2	Oocyte 3	Oocyte 4	Oocyte 5	Oocyte 6	Oocyte 7	Oocyte 8	Oocyte 9	Oocyte 10		Average:
Indoles 1	0	0	0	0	0	0	0	0	0	0		Indoles 1	0	0	0	0	0	0	0	0	0	0		0
Indoles 2	0	0	0	0	0	0	0	0	0	0		Indoles 2	0	0	0	0	0	0	0	0	0	0		0
Ketones 1	0	0	0	0	0	0	0	0	0	0		Ketones 1	0	0	0	0	0	0	0	0	0	0		0
Ketones 2	0	0	0	0	0	0	0	0	0	0		Ketones 2	0	0	0	0	0	0	0	0	0	0		0
Alcohols 1	0	0	0	0	0	0	0	0	0	0		Alcohols 1	0	0	0	0	0	0	0	0	0	0		0
Alcohols 2	0	0	0	0	0	0	0	0	0	0		Alcohols 2	0	0	0	0	0	0	0	0	0	0		0
Alcohols 3	40	60	40	40	90	140	120	70	160	100		Alcohols 3	100	100	100	100	100	100	100	100	100	100		100
Aldehydes	0	10	0	0	0	0	0	0	10	0		Aldehydes	0	16.6667	0	0	0	0	0	0	6.25	0		2.29167
Lactones	0	0	0	0	0	0	0	0	0	0		Lactones	0	0	0	0	0	0	0	0	0	0		0
Carboxylic Acids 1	0	0	0	0	0	0	0	0	0	0		Carboxylic Acids 1	0	0	0	0	0	0	0	0	0	0		0
Carboxylic Acids 2	0	0	0	0	0	0	0	0	0	0		Carboxylic Acids 2	0	0	0	0	0	0	0	0	0	0		0
Carboxylic Acids 3	0	10	0	0	0	0	0	0	0	0		Carboxylic Acids 3	0	16.6667	0	0	0	0	0	0	0	0		1.66667
Amines	0	0	0	0	0	10	10	0	10	0		Amines	0	0	0	0	0	7.14286	8.33333	0	6.25	0		2.17262
Terpenes 1	0	0	0	0	0	0	0	0	0	0		Terpenes 1	0	0	0	0	0	0	0	0	0	0		0
Terpenes 2	0	0	0	0	0	0	0	0	0	0		Terpenes 2	0	0	0	0	0	0	0	0	0	0		0
Terpenes 3	0	0	0	0	0	0	0	0	0	0		Terpenes 3	0	0	0	0	0	0	0	0	0	0		0
																							Kurtosis:	15.9572
																								Average:
(S)-(+)-linalool	10	5	5	0	15	5	5	10	15	5		(S)-(+)-linalool	33.3333	14.2857	25	0	30	16.6667	12.5	22.2222	16.6667	20		19.0675
(R)-(-)-linalool	10	10	10	5	10	5	5	10	20	5		(R)-(-)-linalool	33.3333	28.5714	50	25	20	16.6667	12.5	22.2222	22.2222	20		25.0516
1,8-cineole	5	0	0	0	0	0	0	0	0	0		1,8-cineole	16.6667	0	0	0	0	0	0	0	0	0		1.66667
eugenol	0	0	0	0	0	0	0	0	0	0		eugenol	0	0	0	0	0	0	0	0	0	0		0
isoeugenol	0	0	0	0	0	0	0	0	0	0		isoeugenol	0	0	0	0	0	0	0	0	0	0		0
tetrahydrolinalool	30	35	20	20	50	30	40	45	90	25		tetrahydrolinalool	100	100	100	100	100	100	100	100	100	100		100
geranyl linalool	0	0	0	0	0	0	0	0	0	0		geranyl linalool	0	0	0	0	0	0	0	0	0	0		0
linalool oxide	0	0	0	0	0	0	0	0	0	0		linalool oxide	0	0	0	0	0	0	0	0	0	0		0
1,4-cineole	0	0	0	0	0	0	0	0	0	0		1,4-cineole	0	0	0	0	0	0	0	0	0	0		0
geraniol	0	0	0	0	0	0	0	0	0	0		geraniol	0	0	0	0	0	0	0	0	0	0		0
																							Kurtosis:	7.69825
Tetrahydrolinalool
Raw Data
1e-06	5	5	5	0	0	10	5	20				1e-06	1.25	0.943396	2.5	0	0	9.09091	1.42857	5.88235
5e-06	30	10	20	10	20	20	20	50				5e-06	7.5	1.88679	10	2.27273	4	18.1818	5.71429	14.7059
1e-05	40	40	30	50	40	30	45	95				1e-05	10	7.54717	15	11.3636	8	27.2727	12.8571	27.9412
5e-05	150	200	70	230	220	90	180	260				5e-05	37.5	37.7358	35	52.2727	44	81.8182	51.4286	76.4706
0.0001	290	320	140	330	400	100	220	310				0.0001	72.5	60.3774	70	75	80	90.9091	62.8571	91.1765
0.0005	380	530	180	400	480	105	230	340				0.0005	95	100	90	90.9091	96	95.4545	65.7143	100
0.001	400	440	200	440	500	110	350	300				0.001	100	83.0189	100	100	100	100	100	88.2353

### Sheet: AAEG OR31
Blends
Raw Data (Responses in nA)												Normalized
	Oocyte 1	Oocyte 2	Oocyte 3	Oocyte 4	Oocyte 5	Oocyte 6	Oocyte 7	Oocyte 8	Oocyte 9	Oocyte 10			Oocyte 1	Oocyte 2	Oocyte 3	Oocyte 4	Oocyte 5	Oocyte 6	Oocyte 7	Oocyte 8	Oocyte 9	Oocyte 10		Average:
Indoles 1	0	0	0	0	0	0	0	0	0	0		Indoles 1	0	0	0	0	0	0	0	0	0	0		0
Indoles 2	0	0	0	0	0	0	0	0	5	0		Indoles 2	0	0	0	0	0	0	0	0	8.33333	0		0.833333
Ketones 1	0	0	0	0	0	5	10	5	5	0		Ketones 1	0	0	0	0	0	7.14286	10.5263	7.14286	8.33333	0		3.31454
Ketones 2	0	5	0	5	5	15	15	20	15	0		Ketones 2	0	20	0	20	11.1111	21.4286	15.7895	28.5714	25	0		14.1901
Alcohols 1	20	25	15	25	45	70	95	70	60	60		Alcohols 1	100	100	100	100	100	100	100	100	100	100		100
Alcohols 2	5	5	0	10	0	0	0	0	10	10		Alcohols 2	25	20	0	40	0	0	0	0	16.6667	16.6667		11.8333
Alcohols 3	0	0	0	5	0	0	0	0	0	5		Alcohols 3	0	0	0	20	0	0	0	0	0	8.33333		2.83333
Aldehydes	5	5	0	5	5	5	10	15	5	5		Aldehydes	25	20	0	20	11.1111	7.14286	10.5263	21.4286	8.33333	8.33333		13.1876
Lactones	0	0	0	0	0	0	0	5	5	20		Lactones	0	0	0	0	0	0	0	7.14286	8.33333	33.3333		4.88095
Carboxylic Acids 1	0	0	0	0	0	5	5	10	5	20		Carboxylic Acids 1	0	0	0	0	0	7.14286	5.26316	14.2857	8.33333	33.3333		6.83584
Carboxylic Acids 2	0	0	0	0	0	0	0	0	5	15		Carboxylic Acids 2	0	0	0	0	0	0	0	0	8.33333	25		3.33333
Carboxylic Acids 3	0	0	0	0	0	0	0	0	10	20		Carboxylic Acids 3	0	0	0	0	0	0	0	0	16.6667	33.3333		5
Amines	0	0	0	0	0	0	0	0	5	0		Amines	0	0	0	0	0	0	0	0	8.33333	0		0.833333
Terpenes 1	0	0	0	0	5	10	10	10	10	0		Terpenes 1	0	0	0	0	11.1111	14.2857	10.5263	14.2857	16.6667	0		6.68755
Terpenes 2	0	0	0	5	10	10	15	15	10	0		Terpenes 2	0	0	0	20	22.2222	14.2857	15.7895	21.4286	16.6667	0		11.0393
Terpenes 3	0	0	0	0	0	0	0	0	5	0		Terpenes 3	0	0	0	0	0	0	0	0	8.33333	0		0.833333
																							Kurtosis:	14.5846
Alcohols 1
Raw Data (Responses in nA)												Normalized
	Oocyte 1	Oocyte 2	Oocyte 3	Oocyte 4	Oocyte 5	Oocyte 6	Oocyte 7	Oocyte 8					Oocyte 1	Oocyte 2	Oocyte 3	Oocyte 4	Oocyte 5	Oocyte 6	Oocyte 7	Oocyte 8				Average:
2-propanol	10	20	15	0	0	0	0	0				2-propanol	5.88235	50	30	0	0	0	0	0				10.7353
4-tert butylphenol	0	0	10	0	0	0	0	0				4-tert butylphenol	0	0	20	0	0	0	0	0				2.5
DL-menthol	5	5	0	0	0	0	0	0				DL-menthol	2.94118	12.5	0	0	0	0	0	0				1.93015
farnesol	170	40	50	120	340	75	80	270				farnesol	100	100	100	100	100	100	100	100				100
glycerol	5	5	0	0	0	0	0	0				glycerol	2.94118	12.5	0	0	0	0	0	0				1.93015
o-cresol	0	0	0	0	0	0	0	0				o-cresol	0	0	0	0	0	0	0	0				0
p-cresol	0	0	0	0	0	0	0	0				p-cresol	0	0	0	0	0	0	0	0				0
n-butanol	0	0	0	0	0	0	0	0				n-butanol	0	0	0	0	0	0	0	0				0
ethanol	0	0	0	0	0	0	0	0				ethanol	0	0	0	0	0	0	0	0				0
methanol	0	0	0	0	0	0	0	0				methanol	0	0	0	0	0	0	0	0				0
m-cresol	15	0	0	0	0	0	0	0				m-cresol	8.82353	0	0	0	0	0	0	0				1.10294
																							Kurtosis:	10.6762
Farnesol
Raw Data (Responses in nA)												Normalized
Concentration (M)	Oocyte 1	Oocyte 2	Oocyte 3	Oocyte 4	Oocyte 5	Oocyte 6	Oocyte 7	Oocyte 8	Oocyte 9	Oocyte 10		Concentration (M)	Oocyte 1	Oocyte 2	Oocyte 3	Oocyte 4	Oocyte 5	Oocyte 6	Oocyte 7	Oocyte 8	Oocyte 9	Oocyte 10
1e-07	0	0	20	30	10	10	30	5	0	0		1e-07	0	0	9.52381	11.1111	2.32558	5.88235	30	1.5625	0	0
5e-07	5	10	10	20	10	0	15	10	5	5		5e-07	2.63158	3.57143	4.7619	7.40741	2.32558	0	15	3.125	1.16279	1.13636
1e-06	20	20	0	20	20	0	10	10	20	20		1e-06	10.5263	7.14286	0	7.40741	4.65116	0	10	3.125	4.65116	4.54545
5e-06	90	80	30	50	50	20	40	20	100	90		5e-06	47.3684	28.5714	14.2857	18.5185	11.6279	11.7647	40	6.25	23.2558	20.4545
1e-05	130	120	55	90	160	45	50	120	170	130		1e-05	68.4211	42.8571	26.1905	33.3333	37.2093	26.4706	50	37.5	39.5349	29.5455
5e-05	190	270	130	260	430	150	100	290	360	320		5e-05	100	96.4286	61.9048	96.2963	100	88.2353	100	90.625	83.7209	72.7273
0.0001	160	280	210	270	400	170	80	320	430	440		0.0001	84.2105	100	100	100	93.0233	100	80	100	100	100

### Sheet: AAEG OR55
Blends
Raw Data (Responses in nA)											Normalized
	Oocyte 1	Oocyte 2	Oocyte 3	Oocyte 4	Oocyte 5	Oocyte 6	Oocyte 7	Oocyte 8	Oocyte 9			Oocyte 1	Oocyte 2	Oocyte 3	Oocyte 4	Oocyte 5	Oocyte 6	Oocyte 7	Oocyte 8	Oocyte 9		Average:
Indoles 1	220	105	205	230	190	40	50	40	50		Indoles 1	100	100	100	100	100	100	100	100	100		100
Indoles 2	35	10	30	60	30	0	20	0	10		Indoles 2	15.9091	9.52381	14.6341	26.087	15.7895	0	40	0	20		15.7715
Ketones 1	40	10	30	60	35	0	10	0	0		Ketones 1	18.1818	9.52381	14.6341	26.087	18.4211	0	20	0	0		11.872
Ketones 2	10	5	5	20	10	0	10	0	0		Ketones 2	4.54545	4.7619	2.43902	8.69565	5.26316	0	20	0	0		5.07835
Alcohols 1	15	10	10	25	15	0	0	0	0		Alcohols 1	6.81818	9.52381	4.87805	10.8696	7.89474	0	0	0	0		4.4427
Alcohols 2	5	0	5	10	5	0	10	0	0		Alcohols 2	2.27273	0	2.43902	4.34783	2.63158	0	20	0	0		3.52124
Alcohols 3	45	25	40	65	45	0	10	0	0		Alcohols 3	20.4545	23.8095	19.5122	28.2609	23.6842	0	20	0	0		15.0801
Aldehydes	0	0	0	5	0	0	5	0	0		Aldehydes	0	0	0	2.17391	0	0	10	0	0		1.35266
Lactones	0	0	0	5	0	0	5	0	0		Lactones	0	0	0	2.17391	0	0	10	0	0		1.35266
Carboxylic Acids 1	5	0	0	0	0	0	10	0	0		Carboxylic Acids 1	2.27273	0	0	0	0	0	20	0	0		2.47475
Carboxylic Acids 2	0	0	0	5	5	0	10	0	0		Carboxylic Acids 2	0	0	0	2.17391	2.63158	0	20	0	0		2.75617
Carboxylic Acids 3	0	0	0	0	0	0	10	0	0		Carboxylic Acids 3	0	0	0	0	0	0	20	0	0		2.22222
Amines	0	0	0	0	0	0	0	0	0		Amines	0	0	0	0	0	0	0	0	0		0
Terpenes 1	0	10	0	0	0	0	5	0	10		Terpenes 1	0	9.52381	0	0	0	0	10	0	20		4.39153
Terpenes 2	5	5	5	15	10	0	10	0	0		Terpenes 2	2.27273	4.7619	2.43902	6.52174	5.26316	0	20	0	0		4.58428
Terpenes 3	0	0	0	0	0	0	10	0	0		Terpenes 3	0	0	0	0	0	0	20	0	0		2.22222
																					Kurtosis:	14.4912
Indoles 1
Raw Data (Responses in nA)											Normalized
	Oocyte 1	Oocyte 2	Oocyte 3	Oocyte 4	Oocyte 5	Oocyte 6	Oocyte 7					Oocyte 1	Oocyte 2	Oocyte 3	Oocyte 4	Oocyte 5	Oocyte 6	Oocyte 7				Average:
Indole	40	15	30	25	30	40	25				Indole	17.0213	10.7143	12	8.33333	16.2162	13.1148	8.47458				12.2678
3-methylindole	160	85	170	235	120	225	245				3-methylindole	68.0851	60.7143	68	78.3333	64.8649	73.7705	83.0508				70.9741
Indole-3-carboxaldehyde	50	25	40	20	25	45	35				Indole-3-carboxaldehyde	21.2766	17.8571	16	6.66667	13.5135	14.7541	11.8644				14.5618
methylindole-3-carboxylate	20	10	10	10	10	15	10				methylindole-3-carboxylate	8.51064	7.14286	4	3.33333	5.40541	4.91803	3.38983				5.24287
2,3-dimethylindole	235	140	250	300	185	305	295				2,3-dimethylindole	100	100	100	100	100	100	100				100
2-methylindole	0	0	0	0	0	0	0				2-methylindole	0	0	0	0	0	0	0				0
4-ethylphenol	5	0	5	5	0	5	5				4-ethylphenol	2.12766	0	2	1.66667	0	1.63934	1.69492				1.30408
																					Kurtosis:	0.222457
2,3-dimethylindole
Raw Data (Responses in nA)											Normalized
Concentration (M)	Oocyte 1	Oocyte 2	Oocyte 3	Oocyte 4	Oocyte 5	Oocyte 6	Oocyte 7	Oocyte 8	Oocyte 9		Concentration (M)	Oocyte 1	Oocyte 2	Oocyte 3	Oocyte 4	Oocyte 5	Oocyte 6	Oocyte 7	Oocyte 8	Oocyte 9
1e-07	10	10	10	10	10	15	15	5	10		1e-07	6.06061	18.1818	4.7619	7.14286	5.55556	6.81818	6.25	1.13636	2.63158
5e-07	30	20	30	20	15	30	30	40	45		5e-07	18.1818	36.3636	14.2857	14.2857	8.33333	13.6364	12.5	9.09091	11.8421
1e-06	20	10	30	20	15	35	30	40	55		1e-06	12.1212	18.1818	14.2857	14.2857	8.33333	15.9091	12.5	9.09091	14.4737
5e-06	70	25	80	60	60	110	120	190	190		5e-06	42.4242	45.4545	38.0952	42.8571	33.3333	50	50	43.1818	50
1e-05	90	25	120	80	90	140	170	260	260		1e-05	54.5455	45.4545	57.1429	57.1429	50	63.6364	70.8333	59.0909	68.4211
5e-05	165	40	210	140	170	220	240	430	380		5e-05	100	72.7273	100	100	94.4444	100	100	97.7273	100
0.0001	160	55	210	140	180	210	210	440	380		0.0001	96.9697	100	100	100	100	95.4545	87.5	100	100

### Sheet: AaegOr71
Blends
Raw Data (Response in nA)												Normalized
	Oocyte 1	Oocyte 2	Oocyte 3	Oocyte 4	Oocyte 5	Oocyte 6	Oocyte 7	Oocyte 8	Oocyte 9	Oocyte 10			Oocyte 1	Oocyte 2	Oocyte 3	Oocyte 4	Oocyte 5	Oocyte 6	Oocyte 7	Oocyte 8	Oocyte 9	Oocyte 10		Average:
Indoles 1	20	110	80	50	40	60	70	30	90	130		Indoles 1	18.1818	10	9.09091	6.75676	9.52381	12.2449	12.2807	13.6364	15.7895	14.4444		12.1949
Indoles 2	110	1100	880	740	420	490	570	220	570	900		Indoles 2	100	100	100	100	100	100	100	100	100	100		100
Ketones 1	15	0	10	0	0	15	40	15	0	10		Ketones 1	13.6364	0	1.13636	0	0	3.06122	7.01754	6.81818	0	1.11111		3.27808
Ketones 2	0	0	10	0	10	10	0	15	0	10		Ketones 2	0	0	1.13636	0	2.38095	2.04082	0	6.81818	0	1.11111		1.34874
Alcohols 1	20	0	10	10	10	0	10	15	0	0		Alcohols 1	18.1818	0	1.13636	1.35135	2.38095	0	1.75439	6.81818	0	0		3.16231
Alcohols 2	10	20	20	10	10	20	10	15	0	0		Alcohols 2	9.09091	1.81818	2.27273	1.35135	2.38095	4.08163	1.75439	6.81818	0	0		2.95683
Alcohols 3	0	20	10	10	10	15	0	15	0	0		Alcohols 3	0	1.81818	1.13636	1.35135	2.38095	3.06122	0	6.81818	0	0		1.65663
Aldehydes	0	20	10	10	10	15	10	15	0	0		Aldehydes	0	1.81818	1.13636	1.35135	2.38095	3.06122	1.75439	6.81818	0	0		1.83206
Lactones	0	10	10	10	10	15	10	15	0	0		Lactones	0	0.909091	1.13636	1.35135	2.38095	3.06122	1.75439	6.81818	0	0		1.74116
Carboxylic Acids 1	20	10	10	10	10	20	10	15	0	0		Carboxylic Acids 1	18.1818	0.909091	1.13636	1.35135	2.38095	4.08163	1.75439	6.81818	0	0		3.66138
Carboxylic Acids 2	0	10	10	10	10	20	10	15	0	0		Carboxylic Acids 2	0	0.909091	1.13636	1.35135	2.38095	4.08163	1.75439	6.81818	0	0		1.8432
Carboxylic Acids 3	0	10	10	10	10	20	10	15	0	0		Carboxylic Acids 3	0	0.909091	1.13636	1.35135	2.38095	4.08163	1.75439	6.81818	0	0		1.8432
Amines	0	10	10	10	10	30	10	10	0	0		Amines	0	0.909091	1.13636	1.35135	2.38095	6.12245	1.75439	4.54545	0	0		1.82
Terpenes 1	0	10	10	10	10	10	10	10	0	0		Terpenes 1	0	0.909091	1.13636	1.35135	2.38095	2.04082	1.75439	4.54545	0	0		1.41184
Terpenes 2	0	10	10	10	10	10	10	15	0	0		Terpenes 2	0	0.909091	1.13636	1.35135	2.38095	2.04082	1.75439	6.81818	0	0		1.63911
Terpenes 3	0	10	15	20	10	40	5	20	0	0		Terpenes 3	0	0.909091	1.70455	2.7027	2.38095	8.16327	0.877193	9.09091	0	0		2.58287
																							Kurtosis:	15.5609
Indoles 2
Raw Data (Response in nA)												Normalized
	Oocyte 1	Oocyte 2	Oocyte 3	Oocyte 4	Oocyte 5	Oocyte 6	Oocyte 7	Oocyte 8					Oocyte 1	Oocyte 2	Oocyte 3	Oocyte 4	Oocyte 5	Oocyte 6	Oocyte 7	Oocyte 8				Average:
1H-Indole-3-acetic acid	0	20	0	15	20	60	15	60				1H-Indole-3-acetic acid	0	0.682594	0	0.877193	5.12821	6.45161	4.54545	14.6341				4.0399
Oxindole	0	20	0	10	0	10	5	20				Oxindole	0	0.682594	0	0.584795	0	1.07527	1.51515	4.87805				1.09198
Quinoline	900	2210	330	1050	300	760	210	250				Quinoline	84.1121	75.4266	55.9322	61.4035	76.9231	81.7204	63.6364	60.9756				70.0162
4-Hydroxyindole	20	30	0	30	0	30	30	10				4-Hydroxyindole	1.86916	1.02389	0	1.75439	0	3.22581	9.09091	2.43902				2.4254
Isatin	150	0	0	0	0	0	10	0				Isatin	14.0187	0	0	0	0	0	3.0303	0				2.13112
3-Indolemethanol	240	0	0	0	0	0	0	0				3-Indolemethanol	22.4299	0	0	0	0	0	0	0				2.80374
Quinazoline	70	440	45	250	40	150	50	40				Quinazoline	6.54206	15.0171	7.62712	14.6199	10.2564	16.129	15.1515	9.7561				11.8874
Quinoxaline	0	620	85	370	60	200	80	70				Quinoxaline	0	21.1604	14.4068	21.6374	15.3846	21.5054	24.2424	17.0732				16.9263
4-Chromanone	0	310	15	140	15	60	30	20				4-Chromanone	0	10.5802	2.54237	8.18713	3.84615	6.45161	9.09091	4.87805				5.69705
4-Quinolinecarboxaldehyde	1070	2930	590	1710	390	930	330	410				4-Quinolinecarboxaldehyde	100	100	100	100	100	100	100	100				100
5-Aminoisoquinoline	130	200	40	40	0	10	0	10				5-Aminoisoquinoline	12.1495	6.82594	6.77966	2.33918	0	1.07527	0	2.43902				3.95108
																							Kurtosis:	3.0777
4-quinolinecarboxaldehyde
Raw Data (Response in nA)												Normalized
Concentration (M)	Oocyte 1	Oocyte 2	Oocyte 3	Oocyte 4	Oocyte 5	Oocyte 6	Oocyte 7	Oocyte 8				Concentration (-log[M])	Oocyte 1	Oocyte 2	Oocyte 3	Oocyte 4	Oocyte 5	Oocyte 6	Oocyte 7	Oocyte 8
1e-09	10	0	10	0	30	0	0	0				1e-09	1.6129	0	2.43902	0	6.38298	0	0	0
5e-09	30	10	20	10	30	0	5	5				5e-09	4.83871	5.55556	4.87805	8	6.38298	0	3.33333	3.33333
1e-08	60	15	30	25	60	5	10	10				1e-08	9.67742	8.33333	7.31707	20	12.766	3.57143	6.66667	6.66667
5e-08	140	35	70	25	110	10	30	25				5e-08	22.5806	19.4444	17.0732	20	23.4043	7.14286	20	16.6667
1e-07	200	50	120	30	190	30	50	50				1e-07	32.2581	27.7778	29.2683	24	40.4255	21.4286	33.3333	33.3333
5e-07	500	150	320	90	380	90	100	120				5e-07	80.6452	83.3333	78.0488	72	80.8511	64.2857	66.6667	80
1e-06	620	180	410	125	470	140	150	150				1e-06	100	100	100	100	100	100	100	100
5e-09	8.84	16	25	15	5	15	5	0				5e-09	4.42	4.44444	6.57895	8.33333	3.33333	3.125	3.33333	0
1e-08	20	40	60	20	40	150	30	20				1e-08	10	11.1111	15.7895	11.1111	26.6667	31.25	20	20
5e-08	40	80	100	40	40	160	40	20				5e-08	20	22.2222	26.3158	22.2222	26.6667	33.3333	26.6667	20
1e-07	60	120	120	60	60	190	40	50				1e-07	30	33.3333	31.5789	33.3333	40	39.5833	26.6667	50
5e-07	140	240	260	110	80	300	80	50				5e-07	70	66.6667	68.4211	61.1111	53.3333	62.5	53.3333	50
1e-06	180	290	290	140	100	370	110	50				1e-06	90	80.5556	76.3158	77.7778	66.6667	77.0833	73.3333	50
5e-06	200	360	380	180	150	480	150	100				5e-06	100	100	100	100	100	100	100	100
